# Lung structural cells are altered by influenza virus leading to rapid immune protection following re-challenge

**DOI:** 10.1101/2024.07.20.604410

**Authors:** Julie C. Worrell, Kerrie E. Hargrave, George E. Finney, Chris Hansell, John Cole, Jagtar Singh Nijjar, Fraser Morton, Marieke Pingen, Tom Purnell, Kathleen Mitchelson, Euan Brennan, Jay Allan, Georgios Ilia, Vanessa Herder, Claire Kennedy Dietrich, Yoana Doncheva, Nigel B. Jamieson, Massimo Palmarini, Megan K.L MacLeod

## Abstract

Lung structural cells, including epithelial cells and fibroblasts, form barriers against pathogens and trigger immune responses following infections such as influenza A virus. This response leads to the recruitment of innate and adaptive immune cells required for viral clearance. Some of these recruited cells remain within the lung following infection and contribute to enhanced viral control following subsequent infections. There is growing evidence that structural cells can also display long-term changes following infection or insults. Here we investigate long-term changes to mouse lung epithelial cells, fibroblasts, and endothelial cells following influenza virus infection and find that all three cell types maintain an imprint of the infection, particularly in genes associated with communication with T cells. Lung epithelial cells from IAV-infected mice display functional changes by more rapidly controlling influenza virus than cells from naïve animals. This rapid anti-viral response and increased expression of molecules required to communicate with T cells demonstrates sustained and enhanced functions following infection. These data suggest lung structural cells could be effective targets for vaccines to boost durable protective immunity.

**Graphical Abstract:** 

**Highlights:**

- Lung epithelial cells, fibroblasts, and blood endothelial cells maintain an inflammatory imprint of influenza A virus (IAV) infection for at least 40 days post-infection.
- *In vivo* re-infection leads to a more spatially restricted anti-viral response compared to primary IAV-infected animals.
- T cells are not required for enhanced viral control early after re-infection *in vivo*
- *Ex vivo* lung epithelial cells from IAV-infected mice more rapidly control IAV than cells from naïve animals in the absence of immune cells.
