## Extended data 3 for "Lung structural cells are altered by influenza virus leading to rapid immune protection following re-challenge"

### Sheet: Spib targets
SpiB targets identified By Solomon et al: Solomon, L. A., Li, S. K., Piskorz, J., Xu, L. S. & DeKoter, R. P. Genome-wide comparison of PU.1 and Spi-B binding sites in a mouse B lymphoma cell line. BMC Genomics 16, 76, doi:10.1186/s12864-015-1303-0 (2015).
Irf2
Cyth4
Ppm1m
Gm16675
Ncf4
Abcd1
Bcap31
Txn2
Mnt
9530082P21Rik
Sh2b3
Rab21
Mpeg1
Neurod4
Cyba
Klf2
Irf5
4933432I03Rik
C920009B18Rik
Myh9
Kremen2
Ctss
Calhm2
Tgfb1
Snord116
Snord116l1
Snord116l2
Cd52
Gnai2
Sik3
Ikbkb
Bco2
Dido1
Treml2
Prcp
Chst15
Ring1
Bax
S100a4
Il1b
Csk
H2-Q4
H2-Q5
Them4
Alox5ap
6330418K02Rik
Zfp943
Tmem59
3230401D17Rik
Phf14
Sfxn2
Fcgr2b
D6Wsu163e
Lsp1
Exoc2
Pold4
H2-Q7
Hnrnpf
Lrp11
BC003331
BC037034
Tacc1
Mmaa
Kif3b
Tnfaip3
Tatdn1
Nup54
Btk
H2-K2
Zfp319
Zfp758
Gfi1b
Lmo2
Ptpn9
H2-Q9
Orai3
Slc43a2
Pik3cg
Tlr9
Rnase6
Rab18
Ccnl2
Patz1
Cars2
Gpd2
Gm5129
4930579K19Rik
Dynlt1b
Tph2
2410006H16Rik
Hsf1
Ms4a1
Man2a1
Zfp944
Xrn2
2610002M06Rik
Ube2i
Klhl36
Fbxl6
C330019G07Rik
Casp8
Gpr18
1700020O03Rik
LOC100859962
Arhgap11a
Arap1
Trim56
A330050F15Rik
Rbm43
Rwdd1
Ncf1
Nudt8
Ctps2
A430084P05Rik
Nfya
Itgav
Zfp451
Ebi3
Rrnad1
Cd209a
B430306N03Rik
1810013L24Rik
Fam203a
Dnajb6
Nr1d2
Slc15a3
Pira6
Aff3
Gsto2
Tmem234
Bad
Hspa4
Ano6
Mbd5
Rundc3a
Grsf1
Vamp1
Gm6904
Zfp709
Cd53
2310010J17Rik
Aldh3a2
Atic
Sfswap
Ndufb9
Zfp942
Wdfy4
Ywhab
Dapp1
Bin2
Akirin1
H2-Aa
Tor1aip1
Slc38a1
Cad
Gabarap
Nckap1l
Lrrk1
Maff
Fam110a
Sh3tc1
2610301G19Rik
Arhgap22
Tlr4
Plscr1
Syk
Zfp869
St6galnac4
Atp13a2
Golim4
Zfp263
Dusp11
Rufy1
4922505G16Rik
Cd37
Dffa
Ube3b
C030039L03Rik
2810407C02Rik
Gm4890
Eif3i
Rps25
Noc3l
A530064D06Rik
Tagap
Casp9
Pira1
Bambi
Slc4a11
Bop1
Vps26a
Ppip5k2
Copb2
Clcn4-2
Ercc6l
Slc14a1
Apbb1ip
Zfp668
Txn1
Ndufa4
Glra1
Eri1
Ly86
Lilrb3
Naip7
Slc52a2
2900002K06Rik
Lilra6
St7l
Capza1
9130023H24Rik
Zfp809
Orc4
Tmem115
Yif1a
Agpat2
Stx16
Btc
Lat2
Ypel5
Ripk3
Isg20l2
Exosc8
Rassf1
Laptm5
H2-T3
Reep5
A630066F11Rik
Map3k10
Pira2
Psmb8
9030404E10Rik
5830416P10Rik
Wbp4
Fam53a
Arpp19
Naa10
Odf2
Ncoa5
Rbbp4
Gmip
Gm13476
Tsen54
Vps13b
AI314976
Srpk1
Tpr
Pabpc1
Icam1
Esyt1
2610101N10Rik
Cst3
Rbm3
Lnp
BC017643
4930503E14Rik
Itpripl1
Clta
Kctd10
Ifngr1
Nek9
Pgrmc2
Elmo1
Gin1
6430527G18Rik
Ints6
Cks2
Mrpl52
Snord49b
Sh3bp5
Ccdc86
Trmt112
Thumpd1
A730082K24Rik
3110003A17Rik
Zfp706
Tomm5
2210012G02Rik
Rpl8
Elf1
Fam46d
Cd300a
Arl3
Sfxn3
Mir219-1
Fkbp4
Acbd6
Prdx5
H2-K1
Dars
Scarna2
Trappc4
Ap1s3
Rps6
Cuedc2
Napsa
Ehd1
Calm5
Edem1
Gm15708
Bnip3l
Smc4
Pira7
4930413G21Rik
Traf3ip2
Cd40
Setd7
Usf1
Rpn2
Yipf1
Trappc5
Rtbdn
Wdr34
Cfp
Tas2r138
Gpr68
Actr2
Tor1aip2
4732418C07Rik
Pira11
Pira4
Gm14548
AA960436
Alg5
Clec12a
9930111J21Rik2
Cmtm7
Thap6
Iqgap1
Plk4
Smg7
Fam168a
Enoph1
Apex2
Kynu
Atp6v0b
H2-Q8
Rpl37
Wibg
Mef2a
Lcp1
Senp1
Hnrpdl
Dusp5
Pcmt1
Samd8
H2-Q6
Jak1
Rpl18a
Gm10069
Itpr2
Whsc1
Rad51ap1
Zfp282
E2f1
Atad2b
Gpr137
Ppp1r11
Cnpy3
Rbbp6
Gm10584
Klf6
Rreb1
Pdxk
Slc39a13
Kdelr1
Mtdh
Hcls1
Cggbp1
Cnbp
Trmt2a
Zbtb8os
Nudc
Arpc4
Apol10b
Hmga1
1300002E11Rik
Rinl
Iqsec3
Tnni2
Bcl2
Gusb
Azi2
Relb
Rac2
Atp2a3
Plcb2
Gls
Tlr6
Armc5
Ccdc88b
Chchd4
Slfn5
Adra1a
Usp1
Slc16a14
Gm7120
Nom1
Hmga1-rs1
Rchy1
Cfl1
Fli1
Rcbtb2
Dennd4b
Hexb
Mir5130
Ubc
Vars2
Xkr7
Kctd12
Chic2
Sgpl1
BC025920
Hnrnpa2b1
Sf3b1
Inpp5d
Pfkm
Cebpz
Chgb
Rfx4
Pfpl
Scrt2
Gm17762
Dhx15
Anln
Slc45a4
E130215H24Rik
Zfp296
Snord49a
Athl1
Stk4
Gm2848
Inppl1
Tuba4a
Nms
Zcchc24
Ranbp1
Snord11
Vav1
Actb
C130039O16Rik
1700017B05Rik
Nisch
Pigt
Itprip
Thoc7
2410091C18Rik
Shank1
Scd4
Brd2
Dynlt1a
Cdkn2aip
Tmsb4x
Ptk2
Pik3r1
Ift80
Gm17801
Celsr3
Rap2a
5031434O11Rik
Osbpl7
Tm6sf1
9230114K14Rik
Ube3a
Mup7
Atxn3
Mfng
Npas4
Arhgdib
Gch1
Polm
Mir7b
AU019990
Keap1
E2f3
4632434I11Rik
Eppk1
Pacs2
Cyp46a1
Clk3
Rasa3
Mir5131
Pld4
Fam49b
Picalm
Prkcb
Nfkbid
4931440J10Rik
Tnfsf9
Padi2
Apba1
Tmem43
Lrrc25
Cited2
Olfr56
Olfr1509
Ipw
Arl8a
Ier2
2310040G24Rik
Tk2
Naip6
Ddhd1
1700001F09Rik
Tbl1xr1
Mbd2
Gja10
Fbp2
5031414D18Rik
Plekhb1
Nkain3
Madd
Nckipsd
Dhrs3
Fam57b
Ampd3
Upk2
Erp29
Filip1l
Dleu2
3110070M22Rik
Zfp646
Mfsd12
A630001G21Rik
Tada3
Slc16a6
Oasl1
Rhpn2
Ipmk
Il13
N4bp2l1
Khnyn
Malat1
Ftl1
Marcks
Srrt
Gpr19
Amica1
Fosl2
Hivep2
Alg9
Gm14047
AI504432
Cdk2ap1
Isg20
Cyp4f18
Vstm2l
Arsg
Gprin1
St6galnac6
Zeb2
Tmem116
Tnfrsf14
Tm4sf19
Smarca2
2810454H06Rik
Ccr10
Slc2a5
Lrp8
Blnk
Ptpn6
Cln8
Cbx3
Pdlim2
Caskin2
Sh2d7
Ptprv
Acss1
Ddx49
Tpm3
Uvrag
Cryba2
Foxn2
Pfkfb1
Ptpn7
Fcamr
2310003C23Rik
Gm11110
Mir1965
Pde4a
Snord72
Myo1c
Cic
Klhl17
2900008C10Rik
Irf7
Rasgrp2
Bcor
Fgd2
Il5ra
4933422A05Rik
Gm3716
Ssbp4
Mllt10
Crmp1
Ankle2
2006-09-01
5830418P13Rik
3425401B19Rik
Vash2
Cd74
Ing2
Snora20
Cbfa2t3
Nckap1
Gdf2
Kif27
Zbtb7a
Kif9
Snord65
Hus1b
B9d2
Dnajb9
Cope
Lrrc61
Pdcd2
Bmf
Psd4
Trim8
Ptprj
Zcchc11
Sirpa
Cbln3
Il6ra
Padi6
Rgl2
Gm6320
1810058I24Rik
Twf2
Necap2
2310015A10Rik
Pou2f2
Grk6
Chat
Trpv2
Cntnap1
Klhl18
Nphs2
Hexa
Kdm2a
Ccng2
Rasl10a
9030625A04Rik
Nedd4
Snora68
Lin28a
Tln1
Limd1
Apobec1
Acot7
Rgs19
Grn
Creb3
Pdzd7
Nub1
Jund
Spib
Enpp3
H2-DMb2
Rmnd5b
Ccdc122
F9
Mir692-1
Tnnc1
Setdb2
Erlin1
Pcgf5
Bola1
Kcna3
Cdk9
Tnfrsf13b
Pik3cd
Atf6b
Zfp592
Carhsp1
Ifi30
Chi3l4
Cab39l
Serpinb12
Itsn2
Pafah1b3
Tmem48
Mir2861
Dusp13
Tgfb2
Etohi1
Clptm1
Dedd
Mir3960
Rell1
Slc12a9
Smap2
Pwp1
Extl3
D1Ertd622e
5033406O09Rik
Tmem150c
Il31ra
Rpl36a
Chrna3
Robo1
Cox4i2
Ucp2
Lpxn
Sbno2
Fkbp15
Sipa1
Mir200c
Prss21
Phgdh
Slc15a4
Tnfaip8l2
Bak1
Hcst
Hcrtr2
D730005E14Rik
Inf2
Susd1
Map3k6
Kcnj1
Rsbn1
Lactb
Rab35
Mus81
Gm5801
AA388235
Notch4
Slc31a1
Zfp69
Pstpip2
6330578E17Rik
1110006O24Rik
Tjp2
Atg9b
Zfx
Rab11fip1
Nek6
Notch3
Gm3285
Unc50
Cabyr
Tom1
Hdac10
Dgkg
St3gal1
Vmn1r2
Doc2g
Lpar5
Plekhh3
Tubb3
Zfp90
Tmem151a
Hdac7
Plcg2
Btla
Hcn3
Rab25
Rit2
Cib3
Rtp2
Fam65b
Aif1
Parp8
1700016G22Rik
Mir141
Rn45s
Coq10b
BC051019
Msh6
Slc18a3
Gad1
4933411G06Rik
Diras2
Rfk
Mthfsd
Grap2
Donson
Stc2
Taar6
P2ry6
Mybph
Dnajc16
S1pr2
Csf1r
Ggnbp1
Lbr
Rnf167
H2-Ea-ps
Ltbp4
Mxd1
Vmn2r29
Fam3c
Cd80
Gm10785
Cklf
Arl10
Smpdl3b
Epn1
Snora62
Snx22
Gm10377
Arpc5l
Dear1
Apobec3
Rab24
Kdm6b
H2-Ke6
Abhd6
Ebf3
Slc25a37
Prelid1
Slc17a4
Il4ra
Dgka
Olfr225
Epcam
B4galt2
Ubxn11
Rab14
Trim38
S100a3
Pepd
2610037D02Rik
Pdhx
Iscu
Ubl7
Tlr13
Lamp1
Midn
Gm10433
Nagk
Tomm34
Slc25a11
Rsbn1l
Homer1
Ripk2
Apip
Dpep2
Kctd5
Nup160
S100a5
Mlxip
S100a6
Mir146b
Tas1r3
Gm14354
LOC100862314
Mcpt1
Psap
Parvb
Cd36
Olfr374
Rnf141
Tespa1
Neurl1a
Pfn1
Itga5
Olfr768
Gm410
Stt3b
4930515B02Rik
Fam32a
Mrpl16
Ciita
Clec11a
Pdlim1
Jph1
Trim17
Cisd1
Serpine1
Ccl24
Alg8
Cd300lh
Mcpt9
Pik3r6
Ms4a4c
Cd5l
Olfr314
Cacng1
Rac1
1500002O10Rik
Pex14
Tmem170b
Pdxdc1
5830403M04Rik
Lats2
Arf2
Chga
Atp1a1
Wnk1
Nup43
Ankar
Stom
Ncald
A530072M11Rik
Rxfp4
Espn
Pltp
6330403M23Rik
Abcc8
Commd5
Slc46a3
Wdyhv1
Cd302
Mir15b
Fcor
Phf23
4933413J09Rik
Fkbpl
Gas7
Fbxo41
A630072M18Rik
Ptprf
Gemin7
Sp6
C3
Pak4
E230029C05Rik
Tmem163
Il28a
Sostdc1
Adamtsl3
Mir16-2
Cplx2
Prr5
Adcy4
Guca2b
Runx3
Sart3
2310015B20Rik
Hmha1
Nek7
Foxc2
Paqr4
Slc30a9
Taar7a
Abcb8
Rapgef1
Tcp1
Tle6
Gm16532
D4Ertd22e
Sp2
Cnr2
Plekha2
Osbpl8
Gm8267
Cib2
Bcr
Mmp14
Lyn
Ssbp1
Ascl3
Olfr1441
Hipk2
Ifi202b
A630095N17Rik
U05342
Zfp91
Dph2
Zp2
Cdc37
Ceacam10
Cldn7
Apon
Slc5a5
Hist3h2a
Vamp5
Mapk7
I730030J21Rik
E030018B13Rik
Fcgr3
Mrpl18
Tardbp
Gatad2a
2310047B19Rik
Gripap1
Mycl1
Tnfrsf13c
Hist3h2bb-ps
Gpr174
Ctsb
Ppp6r1
Ing1
Elp3
Mtmr3
Gm525
H2-Ab1
Calhm1
Fmnl3
Dctn5
Ermn
Glipr1
Ms4a10
Cpt2
5730435O14Rik
Rap1gap
Sec14l1
Camkk1
Mir5135
Tdrd5
Gm5122
Palb2
Ccl26
Ptchd2
BC048502
Ly6c1
Mybbp1a
Rufy4
Rara
Gdf3
Gpr44
Gna15
Pvt1
Cdh17
Pip5k1c
Lysmd1
Dusp6
Fads3
Akap5
Scnm1
Onecut2
Clpx
Plekhg3
Slc5a6
Ppdpf
Synb
Vasp
Ppp6r3
Tex12
Ly6d
B9d1
9930012K11Rik
Prr19
Mapkapk2
Fdxacb1
Asph
Cadm3
Sh3bp2
Gm9899
4930451I11Rik
Rabac1
Mmp7
Dad1
1700106N22Rik
Ass1
Nup210
Scarna3a
Brd3
1110032A03Rik
Lrrc63
C330018D20Rik
Rpsa
Mef2b
Tnip2
2810442N19Rik
Tssk5
Mir1843b
Syde2
Rassf4
Fbrs
Nipa1
Icosl
Ehhadh
Ube2t
Tcirg1
0610007C21Rik
Cd8b1
Pxmp4
Hmg20b
Vmn1r238
Spin1
Tap2
Abhd4
Gng2
Rasl10b
4933407H18Rik
Lamc3
Gm11201
1700027J07Rik
Adcy7
Pdcl2
Olfr464
Naa40
Gp5
Slc38a9
Gpr82
Ctso
Pvalb
Secisbp2
9430083A17Rik
Vps26b
Hmgcr
Ccbp2
AI848285
Serpinb8
Zfp36l2
Kcnk3
Fam164b
Cd81
Prepl
Tbc1d9
Rpl35
Ncapd3
Fev
Glt1d1
Aldh3b1
Mir5107
Zfp385a
Lpgat1
Irak2
Pou4f1
Eno3
Uprt
Veph1
Ccdc94
Sema4b
Lrrc1
Rtn4
Il17c
Myl7
A230028O05Rik
4930426L09Rik
Hpse
Rpa2
4930526D03Rik
BC024582
Grin2d
Carkd
Ssfa2
Btf3
Plau
Tns1
Krt5
Ptpn1
Scin
Gtf2h4
Itgb7
Smok2b
Zmynd10
Hk2
Pip4k2a
1520402A15Rik
Gm10375
2900064A13Rik
Gm600
Gm20597
Zbtb17
Clcn1
Cblb
Ttll6
Cyb561d2
Nfu1
Gm16973
Agxt2l2
Hpgd
Gas2l2
Gm19897
Slc39a7
Btnl2
Znrd1
Stk40
Thoc3
Pde4dip
H2-DMa
Nprl2
Ube2e3
Pdcd2l
H2afb1
Mir3076
Amz1
S1pr3
Rxrb
Cd83
BC024139
Cd97
Plec
Znrd1as
Zxdb
Mab21l1
Enpp7
2310005A03Rik
Relt
Pag1
Serpinf1
St6gal1
Slc44a2
Ctla4
Lcp2
Cst11
R74862
Mc1r
Tjp3
Trim63
Gngt2
Kcnk4
Zfp119b
Atoh8
Zfp691
Hip1
Rfx3
Lonp2
Osbpl1a
Mcpt2
Dio1
Setd1a
Abi3
Clk2
Lamtor2
Prr14
Nek2
Gata5
Tmem91
Tstd1
Trip6
Slc29a3
Mir466i
Rhbdf2
Fam76b
Rai12
Plekhn1
Gpr124
Tmem167b
St8sia6
Ctdnep1
Tbx10
4831426I19Rik
Stk16
Crat
Pik3r2
Hps3
Nr0b2
Glb1l
C630004H02Rik
Rftn1
Ccno
B230206H07Rik
2010320M18Rik
B3gnt5
Syt8
Mpv17l2
Gimap4
Camta2
Ifitm5
1700003F17Rik
Tmem72
Ppp2r4
Vrk2
Mtap1s
Folr2
Prrc2a
Tmem107
2009-09-01
4930547E08Rik
2210414B05Rik
Rfc3
Tnfrsf25
Olfr871
Chchd3
Foxe3
2810030E01Rik
Rad17
Tmem176b
Rnf39
Aco1
Irg1
Dennd1b
Tubgcp6
Rab8a
Cep57
Tnrc6b
Pabpc4
Ermap
Ubqln4
Snora34
Gm10432
Mknk1
Bid
Klhdc5
Fam49a
Cuedc1
Gm5458
Gimap6
Card6
Ccin
Nsmaf
Tcp10a
Tusc2
Narf
Galnt6
C87436
Meis3
0910001L09Rik
Taf9
Kctd16
Sec16b
H2-Ke2
Tbc1d22a
Naip2
Sema3g
LOC626049
Mir706
Tyrobp
1700048O20Rik
Ttc39b
Gm13580
Renbp
Gal3st4
Frmpd1
Lpar3
Dbndd2
Clec4g
Apof
Atp6v1c1
Vmn1r3
Rp2h
Ltv1
Tmem176a
C1d
1700028B04Rik
Cage1
Mrpl20
Ehmt1
Tiparp
Atg16l2
Psma6
Slc30a5
Riok1
Phb2
Atxn7l1
Xkrx
Inpp4a
Fbxo25
Cerk
Cntn2
Zbed4
Mir1905
Mir375
Slc7a7
1700109G15Rik
F730043M19Rik
Emg1
Tgfb1i1
Phlpp1
Wdr46
P4ha2
Gramd4
Fgf23
Gm15421
Sesn1
Batf3
Ddhd2
Llgl2
Neurl3
Rb1
Gas2l1
Rfc1
Mapk12
Tnpo3
Trpv4
Ndufs8
Fam111a
Mir3096
Snord104
Ncaph
Sv2b
4930404N11Rik
Cyp8b1
Mvd
Mob3a
Mdm2
Tsnaxip1
Dvl2
Greb1
4930420K17Rik
D2Ertd750e
Tubgcp5
Cacna1i
Ltf
Adprh
Grcc10
Gm14318
Apoc2
D730001G18Rik
Mybpc2
Phc2
2210416O15Rik
5430427O19Rik
Depdc5
Fam114a1
Vamp2
9330133O14Rik
1700034H15Rik
Txndc11
Gm2027
Snx30
Atp5d
Klhl14
AI413582
Cd300e
Ptk6
Slc37a4
Rilpl1
Olfr1413
Gns
Ranbp10
Nkx2-6
Mir574
1700092C10Rik
Scrg1
4931440P22Rik
Olfml3
1500012K07Rik
Gm1337
H2-DMb1
Gltpd1
A930004D18Rik
Ndufaf4
S1pr5
Kif3c
Trit1
Tpst1
Ceacam16
Mast1
Mrpl10
6330407A03Rik
Fam20b
2900055J20Rik
Nol11
Cpsf3l
2310034G01Rik
Arntl
Cnih2
Crybb1
Pxn
Pstpip1
Ccdc84
Ncan
Lrrc46
Izumo4
Mta3
Lgmn
Fndc7
Lypd5
Slc15a2
Ubxn2a
Zp1
Esr1
Gm7271
Slc30a1
Plekho2
Cd4
Stard10
Trim43c
Pcif1
Ccr6
Rpl39
Phospho1
Jarid2
Chuk
Bmp8a
Mcm5
Sh2d3c
Mir32
Il18
Fam109a
Erlec1
4930406D18Rik
Msi1
Notch1
Tmem145
Necab3
Mrpl24
Rps20
Gsto1
Pcdh17
Lrfn1
Ttll3
Spag7
1700030A11Rik
Vnn3
Asb3
Nyx
Hes1
Mall
Eefsec
Atad2
Fbxl15
Arid4b
Pate4
Tpst2
Kcnn4
Xcr1
Tap1
Arhgap4
AI506816
Mir190b
Hist3h2ba
Mir511
Stox1
Pnoc
Fasl
Cyfip1
C030018K13Rik
Syn1
1700034J05Rik
LOC626693
Clasrp
F2rl2
Pilra
Mir5104
9330111N05Rik
Pde6c
Lrch1
Nr1h3
1810033B17Rik
Psmb9
Coq2
Fcrl5
Mxd3
Gm572
Olfr373
Mir122a
Ggps1
Fam179a
Stfa2l1
Taar7b
Srrm3
Hic2
Gm2176
Pnldc1
L1cam
Stk11
Inpp5f
Smok4a
Zc3h12a
A230050P20Rik
Ggt6
Adrbk1
Rap1a
Dnahc7b
Stat2
Tnfrsf1a
Coro2a
Rdx
Ankrd13d
Prpf38b
Snn
4921525O09Rik
Emr1
Heatr7a
Tcea2
Stx7
Gm6623
Ddx25
Gpsm3
1700025N23Rik
Pgap1
Gp1ba
Gng7
Fam183b
1810064F22Rik
Fam167a
Klhl24
Crtc2
Xylt2
Zfr2
Dmtf1
Xbp1
Prss32
Mir192
Ptar1
Btn2a2
Cmtm6
Pip5kl1
Cdc42
Psd
LOC432562
Nop16
Cdhr5
Cd177
Unc93b1
Gdi2
Hspa14
Rassf2
Cdipt
Fam75a
4930542H20Rik
Spata21
Esrra
Fcrla
Ufsp1
Gm10318
Isy1
Spns3
4930427A07Rik
Ptcra
4930562C15Rik
Krt6a
2010109I03Rik
Mir194-2
Slc12a5
Sec14l3
D930007P13Rik
Ccnd2
Higd2a
Bbox1
Arhgef17
Mrps31
Ccdc97
Ehf
Tmem88
Cdnf
Dnase1l3
H2-Eb1
Fbxl18
Sall3
Dvl1
Gnb2l1
Pdzk1
Crp
Map3k1
E330011O21Rik
Ndufv1
Galr1
Olfr315
Snord70
Tnfaip8
Zmiz1
Tapbp
Gfod2
BC018242
Kcnj6
Bcl9
Ppp2r3c
4933427D06Rik
Gm5887
E330016A19Rik
Pebp4
Lactb2
Eddm3b
Mir1953
Pik3ap1
Snora69
Cd6
Dos
Pus3
Crhr2
Ski
Plekhg6
Sp1
Hepacam2
Tgtp2
Synj2
Hdgfrp3
Matk
Capn9
Pomgnt1
Mir126
Ppp1r12b
Wdr13
Gm16677
Ces2a
Entpd4
1110008L16Rik
Gm13031
4930442L01Rik
1700064M15Rik
Set
Stk24
1700020D05Rik
Lefty1
Rbm34
Ppib
4833439L19Rik
Prg2
Alkbh2
Foxr1
1700072O05Rik
Il17d
Acsf3
Bard1
D930048N14Rik
Mex3a
Rnf181
Fbxo42
Tnfrsf1b
4931406P16Rik
Gm6981
Mrpl4
Pax2
4930581F22Rik
Gdf15
Gm15417
Gse1
Epor
N4bp3
Usp6nl
Acer3
Ldoc1
St3gal4
1700102P08Rik
Mcl1
Ptpn18
Lag3
Senp7
Wdr38
Htra4
Amhr2
Ms4a15
Plagl1
Plcl1
Ibtk
Ptgs1
Gipc3
Dpep3
Antxr2
Phf2
Ip6k2
9330179D12Rik
Cryba4
Ssr2
Itfg2
Cyp11b2
Dcdc2b
Mfsd4
Dnmt3l
Eaf2
S100a2
Rps19bp1
Mcoln3
Sez6l2
Spg11
Mir5106
Fcer2a
Pde6h
Itgam
Dcst1
Ak1
Bbs7
Fnbp1
Icam4
Arhgap17
Ptk2b
Dusp22
Rnf130
Vmn1r85
N4bp1
Ccdc23
Lpar2
Tmem161a
Fam107b
Igf2r
Cmpk1
Syap1
5430435G22Rik
Ifitm2
B230319C09Rik
Ffar3
Cstl1
1700022A21Rik
Snord96a
Arid3a
Dynll2
Card11
Acy3
Gnb1
Tet3
Mfap4
Gmeb1
Mipol1
Cdc42ep5
1700039E22Rik
Prps1l3
Hck
Snord58b
Olfr279
Pold2
Gucy2g
Ppm1n
Apoc4
Slc25a39
Mark4
Slc18a1
Atcay
Macf1
Acvr1b
Gmfb
Chi3l1
Casp8ap2
Cacng5
Rad54l
Mir1249
Sct
Cotl1
Syt7
Sdr39u1
Zdhhc8
Rimbp3
Glt25d1
Rab3a
5330437I02Rik
Pbx2
Bphl
Ppm1k
Lima1
Mll1
Prss53
Ccdc162
S1pr1
Lsm10
Fcrl1
Zbtb7b
Sub1
Socs1
Hyal2
Pcyt1b
Olfr49
Myc
Hsd11b1
Mtch1
Ccdc24
8430427H17Rik
Arfgef2
Asphd1
Tax1bp1
Ddx47
Mcoln2
Lsmd1
Olfr769
Eri3
Asb2
Rab20
Ercc5
Atp6v1b2
Zfand5
Fem1a
Gm11710
Gm11711
Rbp3
Pold1
Ddx4
4930428G15Rik
P2ry13
Brf1
Gdf1
Lass1
Atf3
Pygm
Etv6
Tia1
Rpusd4
Krt85
Sh2d1b1
Upf3b
Myo1b
Col11a2
Amd1
Amd2
1300014I06Rik
1700094M24Rik
Fam118b
Sardh
Slc17a9
Fgd1
2610002J02Rik
Fars2
Klc1
Tas2r137
Stag2
Zc3h12d
A430078G23Rik
Lyrm4
Gpr137b
Cenpt
Nlrp1a
Snord95
Usp30
Cyb5d1
Sel1l
Ppp2r2b

### Sheet: Epithelial cell SpiB targets
Common genes : Day 10 IAV Epithelial cells	Common genes: Day 40 IAV Epithelial cells	Common genes: both Day 10 and 40 IAV Epithelial cells
H2-K1	H2-K1	H2-K1
H2-AA	H2-AB1	H2-AB1
C3	H2-Q4	H2-Q4
ICAM1	IL4RA	IL4RA
H2-AB1	H2-Q6	H2-Q6
H2-EB1	H2-Q7	H2-Q7
TAPBP	TAP1	TAP1
TMEM176A	PSMB8	PSMB8
PTGS1	TNFAIP3	TNFAIP3
H2-Q4	TNFRSF1B	TNFRSF1B
H2-DMB1	FAM107B	CD83
LY6C1	CD83	H2-Q5
APOBEC3	H2-Q5	SLC16A6
SBNO2	KRT5	PSMB9
IL4RA	SLC16A6	H2-DMB2
RBM3	PSMB9	H2-K2
H2-DMA	ATOH8	FCER2A
H2-Q6	H2-DMB2	ZC3H12D
S100A6	H2-K2	LY6D
TAP2	FCER2A	SPIB
CIITA	ZC3H12D
H2-Q7	APOBEC1
CYBA	LY6D
STAT2	SPIB
TAP1	GNA15
FAM111A
PSMB8
SMC4
SH3TC1
ST3GAL4
CD302
TNFAIP3
SERPINF1
GCH1
POLD1
MPEG1
BAK1
TNFRSF1B
TNFSF9
INF2
RELB
POLD2
CD83
TGTP2
ATAD2
H2-Q5
9930111J21RIK2
SLC16A6
PSMB9
ZC3H12A
IRF7
SERPINE1
RPA2
MCM5
MYC
ALG8
RFC3
CCNO
CENPT
ARHGAP11A
PLK4
PHGDH
CD177
HCLS1
NEURL3
TAF9
CCDC122
H2-DMB2
E2F3
NUP43
E2F1
H2-K2
CKS2
ANLN
BID
HCK
SOCS1
SUSD1
4930427A07RIK
NCAPH
FCER2A
GRIN2D
MYBPC2
RAD54L
UBE2T
ZC3H12D
PALB2
DYNLT1A
OASL1
RIPK3
ERCC6L
FBP2
LY6D
MXD3
LRP8
BARD1
SMPDL3B
RAD51AP1
SPIB

### Sheet: Fibroblast SpiB targets
Common genes : Day 10 IAV Fibroblasts	Common genes: Day 40 IAV Fibroblasts	Common genes: both Day 10 and 40 IAV Fibroblasts
MPEG1	H2-Q4	H2-Q4
IRF5	H2-Q5	H2-Q5
MYH9	FCGR2B	H2-Q7
CTSS	H2-Q7	SLC15A3
TGFB1	SLC15A3	H2-AA
CD52	H2-AA	PSMB8
S100A4	PSMB8	H2-K1
IL1B	H2-K1	9930111J21RIK2
H2-Q4	9930111J21RIK2	H2-Q6
H2-Q5	H2-Q6	APOL10B
H2-Q7	APOL10B	TUBA4A
TNFAIP3	TUBA4A	AMPD3
CASP8	SHANK1	CD74
ARHGAP11A	AMPD3	SPIB
NCF1	CD74	H2-AB1
NR1D2	SPIB	FGF23
SLC15A3	H2-AB1	BATF3
GM6904	KCNK3	H2-DMB1
DAPP1	FGF23	PSMB9
H2-AA	BATF3	H2-EB1
SLC38A1	H2-DMB1	TGTP2
NCKAP1L	PSMB9	MCOLN
ARHGAP22	H2-EB1
PLSCR1	TGTP2
EIF3I	MCOLN
BOP1
ERCC6L
SLC14A1
APBB1IP
TXN1
ERI1
LY86
BTC
RIPK3
LAPTM5
PSMB8
PABPC1
RBM3
CKS2
MRPL52
CCDC86
PRDX5
H2-K1
EDEM1
SMC4
GPR68
TOR1AIP2
9930111J21RIK2
PLK4
LCP1
H2-Q6
RAD51AP1
E2F1
APOL10B
HMGA1
RELB
RAC2
SLFN5
CFL1
ANLN
TUBA4A
VAV1
DYNLT1A
CELSR3
NPAS4
GCH1
PLD4
FAM49B
PRKCB
NFKBID
PADI2
OLFR56
AMPD3
FILIP1L
OASL1
CYP4F18
LRP8
PTPN6
PTPN7
IRF7
SSBP4
3425401B19RIK
VASH2
CD74
PSD4
PTPRJ
TRPV2
APOBEC1
RGS19
SPIB
CCDC122
TNNC1
SETDB2
PAFAH1B3
UCP2
SBNO2
PHGDH
BAK1
INF2
SLC31A1
NEK6
NOTCH3
TUBB3
DONSON
P2RY6
CSF1R
CD80
APOBEC3
SLC25A37
PRELID1
RIPK2
APIP
PARVB
NEURL1A
PFN1
ITGA5
CIITA
SERPINE1
ALG8
ATP1A1
NUP43
STOM
FCOR
PTPRF
C3
TCP1
FCGR3
H2-AB1
FMNL3
GLIPR1
PALB2
VASP
MAPKAPK2
ASS1
RPSA
UBE2T
TCIRG1
CD8B1
TAP2
NAA40
PVALB
HMGCR
TBC1D9
IRAK2
SEMA4B
HPSE
RPA2
HK2
H2-DMA
S1PR3
RELT
RFX3
NEK2
RFTN1
RFC3
TMEM176B
PABPC4
BID
GALNT6
TYROBP
TTC39B
LPAR3
TMEM176A
TGFB1I1
FGF23
BATF3
FAM111A
NCAPH
H2-DMB1
MCM5
RPS20
PCDH17
VNN3
ATAD2
KCNN4
TAP1
PSMB9
MXD3
STAT2
CORO2A
NOP16
UNC93B1
4930427A07RIK
PTCRA
H2-EB1
TAPBP
TGTP2
SET
BARD1
MEX3A
SSR2
DNMT3L
ITGAM
PTK2B
HCK
ACVR1B
RAD54L
COTL1
PCYT1B
MYC
MCOLN2
RAB20
POLD1
ETV6
SARDH
SLC17A9
CENPT
