## Extended data 4 for "Lung structural cells are altered by influenza virus leading to rapid immune protection following re-challenge"

### Sheet: de_annotated_significant_upregu
ID	symbol	biotype	chromosome	start	stop	log2fold	p	p.adj	sig	de_valid	NAIVE_1	NAIVE_2	NAIVE_4	NAIVE_5	NAIVE_6	NAIVE_7	NAIVE_8	PRIMARY_1	PRIMARY_2	PRIMARY_3	PRIMARY_4	MEMORY_1	MEMORY_2	MEMORY_3	MEMORY_4	RECALL_2	RECALL_3	RECALL_4	RECALL_5	RECALL_6	RECALL_7	RECALL_8	NAIVE_mean	PRIMARY_mean	MEMORY_mean	RECALL_mean	NAIVE_median	PRIMARY_median	MEMORY_median	RECALL_median	NAIVE_stdev	PRIMARY_stdev	MEMORY_stdev	RECALL_stdev
B2M	B2M	gene	FAKE	27080	27180	0.8	2.93515e-06	0.000518054	TRUE	TRUE	4108.15	3126.95	4150.45	4262.45	3536.54	3612.19	4584.01	6016.7	6790.33	4024.39	3652.61	5168.02	9894.66	7930.43	7771.41	9286.52	8879.89	9329.99	8911.32	8198.11	10339.9	7609.63	3911.53	5121.01	7691.13	8936.48	4108.15	5020.55	7850.92	8911.32	465.511	1317.92	1679.68	806.801
CIITA	CIITA	gene	FAKE	71263	71363	0.69	0.000629058	0.0317225	TRUE	TRUE	114.32	82.96	131.6	132.8	170.96	74.07	143.49	100.62	95.41	109.52	100.44	146.41	207.16	149.6	128.59	185.79	156.76	191.92	145.36	114.61	205.31	142.74	121.457	101.498	157.94	163.213	131.6	100.53	148.005	156.76	31.5006	5.08199	29.5234	29.8753
H2-DMB2	H2-DMB2	gene	FAKE	36422	36522	0.92	1.18578e-05	0.00139526	TRUE	TRUE	29.82	15	28.14	31.45	36.17	20.83	31.29	59.94	62.47	59.56	37.67	52.36	66.88	72.56	55.11	128.87	94.06	112.7	97.65	72.04	137.18	81.41	27.5286	54.91	61.7275	103.416	29.82	59.75	60.995	97.65	6.67255	10.0162	8.29808	22.2441
H2-K1	H2-K1	gene	FAKE	43485	43585	0.68	8.13135e-05	0.00574073	TRUE	TRUE	1005.71	989.36	1150.84	1286.07	1086.06	1078.68	1145.73	1540.3	1643.63	920.35	903.96	1495.14	2826.81	2058.53	2179.91	2063.5	1977.58	2205.91	2146	1866.43	2140.53	1589.17	1106.06	1252.06	2140.1	1998.45	1086.06	1230.33	2119.22	2063.5	93.2135	341.912	473.229	198.063
NLRC5	NLRC5	gene	FAKE	16789	16889	0.97	4.10236e-05	0.00362034	TRUE	TRUE	38.11	29.12	32.67	38.44	30.69	38.19	42.07	68.51	111.32	69.17	79.81	21.33	40.78	37.62	59.48	188.17	152.06	169.06	140.92	94.96	255.02	120.54	35.6129	82.2025	39.8025	160.104	38.11	74.49	39.2	152.06	4.43391	17.3989	13.5477	47.9862
TGTP1	TGTP1	gene	FAKE	13980	14080	0.7	0.000183044	0.0107691	TRUE	TRUE	144.15	164.16	139.77	164.25	127.13	173.61	197.43	346.81	363.48	217.12	230.47	140.59	182.69	136.16	147.84	540.78	469.51	485.12	428.31	317.62	684.97	367.95	158.643	289.47	151.82	470.609	164.16	288.64	144.215	469.51	21.875	66.1076	18.304	111.368

### Sheet: Summary all data
ID	log2fold	p	p.adj
B2m	0.803491	2.94e-06	0.000518
Lcp2	-1.29924	2.3e-06	0.000518
H2-DMb2	0.924413	1.19e-05	0.001395
Nlrc5	0.967511	4.1e-05	0.00362
H2-K1	0.675467	8.13e-05	0.005741
Tgtp1	0.704646	0.000183	0.010769
Ciita	0.687759	0.000629	0.031722
Cd48	-0.86116	0.000894	0.03945
Gm10499	0.58985	0.002119	0.074802
Serping1	0.734018	0.002091	0.074802
Ifi47	0.541813	0.0026	0.082258
Tap1	0.554164	0.002796	0.082258
Cd7	-0.8182	0.003588	0.097419
Tcf7	0.855096	0.005286	0.13328
Itga6	0.45663	0.008052	0.189491
Cd274	0.684328	0.008752	0.19277
Irgm1	0.475656	0.010376	0.19277
Itga5	0.587912	0.009367	0.19277
Trp63	1.43298	0.01001	0.19277
Cxcl12	0.802776	0.011636	0.20537
Psmb8	0.347169	0.014853	0.24968
Ppbp	-0.75181	0.016864	0.270585
Krt14	1.11292	0.019131	0.281389
Tal1	-0.4844	0.018927	0.281389
Scgb1a1	-0.93569	0.021705	0.306482
C1ra	0.518141	0.023672	0.32139
Irak3	0.583048	0.025958	0.339382
C1s	0.69888	0.028919	0.359991
Dmbt1	1.5171	0.030341	0.359991
Fasl	-0.49781	0.030594	0.359991
H2-DMa	0.317399	0.036383	0.414299
Cd34	0.715801	0.038828	0.415337
Tlr2	-0.4564	0.038326	0.415337
Fas	-0.31745	0.041357	0.425953
Il18rap	-0.46685	0.042354	0.425953
Zap70	-0.521	0.04344	0.425953
Arhgdib	0.738952	0.049826	0.431399
Casp1	0.520768	0.047066	0.431399
Hc	0.225966	0.048812	0.431399
Kir3dl1	-0.41829	0.045908	0.431399
Nfkb2	0.365671	0.050106	0.431399
Il4ra	0.30101	0.053118	0.446443
Tnfsf10	0.420689	0.05577	0.457832
C2	-0.41728	0.05854	0.46965
Stat1	0.359408	0.061408	0.481715
Alox12e	0.446612	0.062978	0.483288
C4a	0.391832	0.066993	0.500172
Foxj1	-0.41129	0.068012	0.500172
H2-Ab1	0.295313	0.078555	0.56592
Plaur	0.493197	0.082307	0.569696
Stat2	0.398801	0.081613	0.569696
Stat5b	0.243606	0.084114	0.571001
Fn1	0.510243	0.088474	0.589272
Eif2ak4	0.269469	0.093198	0.609239
Ccr2	-0.34866	0.09903	0.613294
CD140a	-0.25433	0.09706	0.613294
Ltb4r2	-0.52231	0.098415	0.613294
Cfd	-0.28506	0.101153	0.61564
Blnk	-0.36683	0.104019	0.622354
Npc1	0.204988	0.108862	0.629972
Socs1	0.322808	0.1072	0.629972
Fcgr2b	-0.43303	0.111918	0.637208
Abcb1a	0.409513	0.118583	0.644995
Cd24a	-0.3692	0.120533	0.644995
Hif1a	0.235358	0.124248	0.644995
Icosl	-0.37009	0.122865	0.644995
Il1rl2	-0.45059	0.119802	0.644995
Psmb9	0.289755	0.123576	0.644995
Lck	-0.33778	0.128349	0.656626
Acta2	0.483307	0.131794	0.664619
Nfkbiz	0.311311	0.144003	0.715961
Aqp5	0.13881	0.178055	0.766753
Bcl2l11	0.264857	0.192008	0.766753
Bst2	0.225449	0.172729	0.766753
Casp2	0.218277	0.193426	0.766753
Ccl9	0.497774	0.185604	0.766753
Ceacam1	0.199913	0.157905	0.766753
Clu	0.187595	0.188811	0.766753
Fcer1a	-0.1982	0.180262	0.766753
H2-Eb1	0.235601	0.179173	0.766753
Icam2	0.44775	0.187478	0.766753
Ifnar1	0.19157	0.176267	0.766753
Ikbkap	0.21516	0.17158	0.766753
Il12a	0.320749	0.192554	0.766753
Il9	-0.40202	0.19549	0.766753
Ltf	0.404055	0.183016	0.766753
Mr1	-0.3007	0.191535	0.766753
Pecam1	0.394887	0.158778	0.766753
S100a8	0.387816	0.190913	0.766753
Tnfrsf14	0.202699	0.185304	0.766753
Prkcd	0.161745	0.202611	0.785951
Abl1	-0.20127	0.245228	0.798921
Atg16l1	0.166673	0.268486	0.798921
Ccr5	-0.33217	0.269325	0.798921
Cd74	0.178319	0.2355	0.798921
Cd83	-0.28782	0.261829	0.798921
Cd97	-0.23699	0.216466	0.798921
Cfp	-0.21397	0.240953	0.798921
Cxcr3	-0.37454	0.228256	0.798921
H2-Aa	0.201283	0.222731	0.798921
Hfe	0.173322	0.252956	0.798921
Icam1	0.221835	0.231706	0.798921
Ikbkb	0.208696	0.215176	0.798921
Il17ra	0.179475	0.225078	0.798921
Il18	-0.35194	0.218539	0.798921
Ilf3	0.222964	0.239214	0.798921
Jak3	-0.12979	0.219781	0.798921
Ltb4r1	-0.2628	0.257776	0.798921
Map4k1	-0.28689	0.255182	0.798921
Myd88	0.22596	0.261268	0.798921
Nfil3	0.343201	0.223206	0.798921
Nfkb1	0.177295	0.216434	0.798921
Notch1	0.198109	0.237315	0.798921
Pdgfb	0.242758	0.265504	0.798921
Pdpn	0.776467	0.255183	0.798921
Phlpp1	0.184435	0.244108	0.798921
Rorc	-0.24016	0.262979	0.798921
Sigirr	0.181805	0.248341	0.798921
Socs3	0.284035	0.235002	0.798921
C6	0.118959	0.27777	0.813288
Cd79a	-0.22682	0.301675	0.813288
Cradd	0.153417	0.294801	0.813288
Dpp4	0.152645	0.288898	0.813288
Fcamr	0.262602	0.295306	0.813288
Fcer2a	-0.16947	0.313987	0.813288
Fcgrt	0.138595	0.306681	0.813288
Fyn	0.195875	0.310995	0.813288
Hlx	-0.28884	0.293094	0.813288
Ikbke	-0.26282	0.314411	0.813288
Il3	-0.23527	0.296388	0.813288
Il6ra	-0.1776	0.288301	0.813288
Jak1	0.152134	0.286436	0.813288
Map4k2	0.15474	0.315135	0.813288
S100a14	0.19425	0.315639	0.813288
Ski	0.177015	0.307758	0.813288
Tapbp	0.163918	0.305904	0.813288
Tgfb3	0.159191	0.303266	0.813288
Ccl20	-0.42739	0.321717	0.814752
Cd82	-0.14517	0.323302	0.814752
Ifngr2	0.151936	0.325439	0.814752
SpiB	0.211048	0.323489	0.814752
Ccrl2	0.245397	0.335469	0.818549
Cdh5	0.305155	0.333597	0.818549
Ptgs2	0.254056	0.334442	0.818549
Tlr4	0.150386	0.336231	0.818549
Stat5a	0.188011	0.342528	0.828167
Col13a1	-0.11766	0.372458	0.843646
Cxcl1	-0.23061	0.351345	0.843646
Cxcl10	-0.14349	0.377155	0.843646
Ets1	0.204466	0.371192	0.843646
Il13	-0.28118	0.374984	0.843646
Il2rg	0.256208	0.36555	0.843646
Il6	0.296403	0.377609	0.843646
Itgb2	-0.24936	0.357985	0.843646
Psmc2	0.126928	0.377299	0.843646
Psme1	0.083622	0.366328	0.843646
Tlr5	-0.19311	0.36464	0.843646
Traf5	-0.25588	0.374788	0.843646
Notch2	0.130659	0.387964	0.861328
Krt5	0.373261	0.390698	0.861978
Tnfrsf8	-0.19464	0.393631	0.863055
Atm	-0.16195	0.418699	0.872454
Bax	-0.10008	0.429619	0.872454
Cd44	0.105065	0.407819	0.872454
Col1a1	-0.16976	0.415407	0.872454
Ddx58	0.135341	0.451448	0.872454
Ebi3	-0.18417	0.431058	0.872454
Icam5	0.24248	0.405263	0.872454
Ifitm1	0.228344	0.443202	0.872454
Il1r1	0.109813	0.404084	0.872454
Il2rb	-0.16939	0.459707	0.872454
Il6st	0.143959	0.408649	0.872454
Irf1	0.202005	0.450831	0.872454
Lif	-0.20576	0.455159	0.872454
Mif	-0.11208	0.410586	0.872454
Nt5e	-0.15858	0.457973	0.872454
Psmb10	0.155548	0.431345	0.872454
Relb	-0.12831	0.425925	0.872454
Src	0.114931	0.445554	0.872454
Tcf4	0.124779	0.443669	0.872454
Tgfbr2	0.112717	0.443656	0.872454
Tirap	0.128626	0.454687	0.872454
Tmem173	0.119298	0.420854	0.872454
Tnfsf12	-0.13189	0.431438	0.872454
Tnfsf15	-0.22509	0.447422	0.872454
Traf4	0.118979	0.433679	0.872454
Bcl3	0.136262	0.476475	0.873632
Bpifa1	-0.27293	0.490026	0.873632
Cd22	0.195182	0.466416	0.873632
Cdkn1a	0.126972	0.47094	0.873632
Cish	0.129971	0.487483	0.873632
Epcam	-0.08631	0.474097	0.873632
Il1rap	-0.11741	0.48898	0.873632
Mbp	-0.16127	0.472585	0.873632
Pigr	-0.26788	0.487748	0.873632
Pparg	-0.19951	0.483287	0.873632
Smad3	0.120562	0.468573	0.873632
Stat3	0.092749	0.487436	0.873632
Nfatc1	0.136105	0.497633	0.882736
Cxcl15	0.095873	0.505613	0.892406
Cxcr6	-0.07656	0.509229	0.894318
Adal	0.116861	0.514627	0.89576
C7	-0.15909	0.530365	0.89576
Cd55	-0.10528	0.523664	0.89576
Csf1	0.100296	0.525392	0.89576
Il17rb	-0.13716	0.532888	0.89576
Irak4	0.087531	0.52809	0.89576
Mapk1	0.089572	0.527994	0.89576
Retnla	0.260337	0.525247	0.89576
Syk	-0.16129	0.522609	0.89576
Mx1	-0.17561	0.538177	0.896115
S100a9	0.15831	0.537916	0.896115
Batf	-0.09379	0.61522	0.906295
Bcl2	-0.11244	0.655748	0.906295
C8b	-0.16658	0.598313	0.906295
Ccl11	-0.17435	0.564112	0.906295
Ccr8	-0.16438	0.572621	0.906295
Cd14	0.094469	0.612437	0.906295
Cd19	0.109688	0.640918	0.906295
Cd226	-0.1599	0.637305	0.906295
Cd9	-0.07631	0.62882	0.906295
Cd99	0.087837	0.62093	0.906295
Chuk	-0.08273	0.620053	0.906295
Ctsc	0.07222	0.583565	0.906295
Ctss	-0.17585	0.550194	0.906295
Cxcr4	-0.10429	0.639029	0.906295
Defb1	-0.17171	0.561064	0.906295
Fadd	-0.09821	0.645365	0.906295
Gpi1	0.12156	0.626758	0.906295
Ifi35	-0.08077	0.586127	0.906295
Ifnar2	-0.06908	0.612729	0.906295
Igf2r	0.084702	0.647039	0.906295
Il13ra1	-0.08889	0.586698	0.906295
Il17b	0.117445	0.613201	0.906295
Il7	-0.09876	0.608015	0.906295
Irak2	-0.06741	0.657256	0.906295
Irf5	-0.14048	0.579027	0.906295
Jak2	0.064472	0.59623	0.906295
Lta	-0.15195	0.627798	0.906295
Mapk14	0.072185	0.643393	0.906295
Muc1	0.068158	0.630882	0.906295
Pdcd2	0.100893	0.576452	0.906295
Phlpp2	0.088738	0.614734	0.906295
Plin2	0.083857	0.64771	0.906295
Prim1	-0.12784	0.601889	0.906295
Ptpn2	0.065072	0.656906	0.906295
Ptpn6	-0.09738	0.556975	0.906295
Stat6	0.066048	0.637542	0.906295
Tbk1	0.086306	0.572538	0.906295
Tfrc	0.096033	0.564846	0.906295
Tlr8	0.128731	0.651156	0.906295
Tnfrsf11a	0.090346	0.618824	0.906295
Traf1	0.090222	0.578951	0.906295
Ube2l3	0.05996	0.648271	0.906295
Xbp1	0.089281	0.549526	0.906295
Zbtb7b	0.077984	0.621211	0.906295
Ahr	-0.05422	0.687948	0.906861
App	0.060056	0.675622	0.906861
Ccbp2	-0.10125	0.686204	0.906861
Ccl6	-0.06491	0.668006	0.906861
Cfh	0.101494	0.684933	0.906861
Ikzf2	0.085811	0.688495	0.906861
IL34	0.058181	0.666922	0.906861
Itgb1	0.056634	0.688375	0.906861
Nfatc3	0.068188	0.688242	0.906861
Tagln	-0.0649	0.673493	0.906861
Tnfrsf1b	-0.0813	0.669164	0.906861
Tyrobp	-0.14342	0.66318	0.906861
Crlf2	0.082904	0.692418	0.908638
Cxcl3	-0.11657	0.700949	0.916426
Cd160	-0.09084	0.722521	0.917446
Ifih1	0.06064	0.720561	0.917446
Ifngr1	-0.05088	0.711124	0.917446
Irf7	-0.07677	0.719736	0.917446
Map4k4	0.049882	0.719076	0.917446
Mapkapk2	0.057596	0.709476	0.917446
Prdm1	0.077273	0.720465	0.917446
Ptk2	0.051588	0.720985	0.917446
Csf2	0.06715	0.73581	0.930971
Klrk1	0.105182	0.742417	0.935975
C1qbp	-0.04778	0.75978	0.936067
C4bp	-0.05112	0.747375	0.936067
Ccr10	0.082682	0.782265	0.936067
Cd36	0.041818	0.781941	0.936067
Cd81	0.03701	0.756937	0.936067
Cxcl11	0.079294	0.76685	0.936067
Entpd1	0.040716	0.77747	0.936067
Ifit2	-0.07801	0.775854	0.936067
Irak1	0.04284	0.753248	0.936067
Itgax	-0.08925	0.773859	0.936067
Lilra5	-0.08867	0.774372	0.936067
Nfkbia	0.082244	0.757238	0.936067
Smad5	0.040258	0.775663	0.936067
Tgfbr1	0.042745	0.761717	0.936067
Zeb1	-0.08062	0.756998	0.936067
Bcap31	0.032873	0.811344	0.937116
Casp8	-0.03472	0.804507	0.937116
Ccl25	0.049324	0.816725	0.937116
Ctnnb1	0.030534	0.820308	0.937116
Cul9	0.045918	0.805976	0.937116
Cx3cl1	0.041768	0.804327	0.937116
Icam4	0.048178	0.809457	0.937116
Il15ra	0.061071	0.818187	0.937116
Il33	0.036528	0.802565	0.937116
Klra6	0.060806	0.809739	0.937116
Ltbr	0.037723	0.802889	0.937116
Psmb7	-0.03599	0.787381	0.937116
Runx1	-0.03986	0.798546	0.937116
Trp53	0.047513	0.819961	0.937116
Pml	0.035821	0.828891	0.939829
Psmb5	0.032631	0.83067	0.939829
Traf3	-0.03654	0.830232	0.939829
Ccr6	0.038522	0.844765	0.943722
Csf1r	0.065308	0.846112	0.943722
Sftpc	0.024002	0.841274	0.943722
Tgfb1	0.028699	0.847479	0.943722
Tlr3	-0.03646	0.84544	0.943722
Ikzf4	0.043906	0.85281	0.946672
Traf6	-0.02616	0.8563	0.947568
Rela	-0.02393	0.863936	0.951633
Tgfbi	-0.03811	0.865366	0.951633
Cebpb	0.025833	0.870625	0.954443
Bid	-0.02988	0.897836	0.95771
Casp3	0.020823	0.887879	0.95771
Cd164	-0.0202	0.880006	0.95771
Cd3eap	0.035983	0.882059	0.95771
Ikbkg	0.027499	0.893293	0.95771
Irf3	0.028952	0.898023	0.95771
Litaf	0.023961	0.888101	0.95771
Rae1	-0.01899	0.896415	0.95771
Xcl1	-0.04305	0.895911	0.95771
Ly96	0.02159	0.908424	0.965884
Bcl6	-0.01913	0.913895	0.967504
Ccl3	-0.03044	0.918528	0.967504
Psmd7	-0.01516	0.918946	0.967504
Tyk2	0.01707	0.92091	0.967504
Il17re	0.016812	0.926778	0.969984
Tollip	-0.01278	0.928767	0.969984
Abcb10	0.010204	0.955199	0.979303
Abcf1	-0.00685	0.962657	0.979303
C3	-0.00905	0.957311	0.979303
Cd109	-0.01462	0.95573	0.979303
Cd79b	0.010793	0.946165	0.979303
Cfb	-0.03314	0.947731	0.979303
Il10rb	-0.00807	0.959219	0.979303
Il18r1	0.008356	0.952414	0.979303
Tnfaip3	0.012365	0.961816	0.979303
Sh2d1a	-0.0124	0.967215	0.981112
Cd46	0.006674	0.977799	0.989006
Il7r	-0.00362	0.9891	0.997048
Mme	-0.00146	0.991399	0.997048
H2-Ob	0.000665	0.99798	0.99798
Traf2	0.000868	0.995753	0.99798
Aicda	0.236609	0.597437
Aire	0.186178	0.698933
Batf3	-0.30125	0.463
Bst1	-0.2998	0.417174
Btk	0.087614	0.829455
Btla	-0.4495	0.12758
Btnl1	-0.32189	0.366508
Btnl2	0.391213	0.202451
C1qa	0.376329	0.420576
C1qb	-0.44915	0.205187
C8a	0.149941	0.712381
C8g	0.115847	0.775895
C9	-0.46759	0.203976
Camp	0.015724	0.97226
Card9	-0.1776	0.560343
Ccl12	-0.66107	0.019243
Ccl19	0.094536	0.749152
Ccl2	0.06475	0.854247
Ccl22	-0.22922	0.456137
Ccl24	-0.41183	0.411783
Ccl26	0.183487	0.680659
Ccl4	-0.15784	0.609514
Ccl5	-0.1491	0.647466
Ccl7	-0.33971	0.220206
Ccl8	-1.06422	0.012724
Ccr3	-0.43924	0.174209
Ccr4	-0.21443	0.603361
Ccr7	-0.35146	0.373475
Ccr9	-0.52768	0.044597
Ccrl1	-0.40626	0.277754
Cd163	-0.38244	0.311182
Cd1d1	-0.24337	0.385212
Cd2	0.046688	0.903198
Cd209g	-0.26813	0.360271
Cd244	0.481138	0.265456
Cd247	-0.33672	0.201785
Cd27	0.118533	0.696313
Cd28	-0.86117	0.004575
Cd3d	-0.60666	0.053636
Cd3e	0.077974	0.869385
Cd4	0.410199	0.158228
Cd40	0.146827	0.635206
Cd40lg	-0.3418	0.33345
Cd5	0.055991	0.878911
Cd53	-0.0474	0.911143
Cd59b	1.10518	0.019279
Cd6	-0.11724	0.810072
Cd69	-0.03818	0.908247
Cd80	-0.30967	0.362707
Cd86	0.137688	0.716367
Cd8a	-0.38861	0.196257
Cd8b1	-0.62799	0.095541
Cd96	-0.3618	0.210783
Cfi	-0.15832	0.620024
Clec4a4	-0.39891	0.365724
Clec4e	0.346846	0.413073
Clec5a	-0.85975	0.091625
Cmklr1	-0.11059	0.764023
Cr2	-0.4208	0.163657
Csf2rb	0.550078	0.137413
Csf3r	0.37303	0.304549
Ctla4	-0.2892	0.497249
Ctsg	-0.15716	0.66433
Cx3cr1	-0.16122	0.679261
Cxcl13	-0.03288	0.934
Cxcl9	-0.17811	0.537493
Cxcr1	-0.71403	0.023403
Cxcr2	-0.34579	0.368557
Cxcr5	0.476636	0.255671
Cybb	-0.41672	0.234122
Defb14	0.143813	0.666263
Emr1	-0.79453	0.019105
Eomes	-0.34255	0.30067
Fcer1g	-0.09047	0.811326
Fcgr1	-0.5167	0.187516
Fcgr3	-0.81485	0.066246
Fcgr4	-0.60375	0.121396
Fkbp5	-0.0994	0.760387
Folr4	-0.16913	0.676059
Foxp3	-0.34939	0.358172
Frmpd4	-0.27437	0.522591
Gata3	-0.72452	0.061652
Gfi1	0.804744	0.100714
Gp1bb	0.641258	0.169949
Gpr183	-0.20844	0.666356
Gpr44	0.259391	0.643387
Gzma	-0.46617	0.294845
Gzmb	-0.16845	0.624886
H2-Ea-ps	-0.11024	0.79767
H2-Q10	0.091644	0.76663
H60a	-0.49657	0.15373
Hamp	0.265709	0.565756
Hcst	-0.1483	0.7179
Icos	-0.65999	0.107846
Ifi204	0.243514	0.386959
Ifna1	-0.8439	0.037158
Ifna2	-0.85139	0.015222
Ifnb1	-0.31893	0.282886
Ifng	-0.6332	0.123993
Ikzf1	0.08584	0.815569
Ikzf3	0.118078	0.806457
Il10	-0.50451	0.178324
Il10ra	-0.22394	0.500626
Il11ra1	-0.42829	0.116783
Il12b	-0.35544	0.283777
Il12rb1	-0.52865	0.088706
Il12rb2	-0.04911	0.916367
Il15	-0.05112	0.856453
Il16	-0.32267	0.379198
Il17a	0.164927	0.632085
Il17f	-0.11594	0.767094
Il19	-0.15564	0.740498
Il1a	0.266723	0.427297
Il1b	0.028424	0.937285
Il1r2	-0.21557	0.572068
Il1rl1	-0.16637	0.629909
Il1rn	-0.32773	0.338811
Il2	-0.80251	0.056162
Il20	0.085571	0.817341
Il21	-0.93803	0.004025
Il21r	0.402639	0.428644
Il22	0.479357	0.324413
Il22ra2	-0.32159	0.332916
Il23a	-0.46048	0.212104
Il23r	-0.37293	0.323316
Il25	-0.35785	0.376382
Il27	-0.37739	0.235271
Il27ra	-0.06881	0.824815
Il28a	0.236767	0.489066
Il2ra	-0.13541	0.742493
Il4	0.00857	0.984749
Il5	-0.31546	0.48243
Irf4	-0.0135	0.966452
Irf8	0.187385	0.632343
Itga2b	-0.03355	0.91944
Itga4	0.146863	0.65011
Itgal	-0.15039	0.630944
Itgam	0.876924	0.053675
Itln1	0.5212	0.494495
Kir3dl2	-0.81284	0.009741
Kit	0.26701	0.445657
Klra1	-0.26899	0.525971
Klra21	-0.20057	0.564256
Klra4	-0.24942	0.577701
Klra5	-0.39712	0.212796
Klra7	-0.14463	0.742813
Klra8	-0.4707	0.155778
Klrb1	0.49923	0.280638
Klrc1	-0.26041	0.530231
Klrc2	-0.45305	0.142543
Klrc3	-0.28564	0.52063
Klrd1	-0.26351	0.480365
Lair1	0.184148	0.678749
Lef1	-0.1295	0.786545
Lilra6	-0.41141	0.184232
Lilrb3	-0.6397	0.099777
Lilrb4	0.063596	0.885099
Ltb	-0.14029	0.651353
Ly86	0.376424	0.371962
Maf	0.3444	0.374568
Mapk11	0.05797	0.876084
Marco	-0.48314	0.260159
Masp1	-0.44728	0.255068
Masp2	-0.41835	0.370625
Mbl2	0.235124	0.622771
Ms4a1	-0.22902	0.403385
Msr1	-0.67357	0.115037
Ncam1	0.59927	0.076251
Ncf4	0.136126	0.725119
Nfatc2	-0.20718	0.47829
Nod2	0.194537	0.614953
Nos2	-0.34164	0.32649
Nox1	-0.13556	0.727259
Nox3	-0.87968	0.073371
Nox4	-0.08458	0.824035
Pax5	-0.31075	0.333396
Pdcd1	0.501364	0.239376
Pdcd1lg2	-0.48404	0.202485
Pdgfrb	-0.41688	0.186053
Pla2g2a	0.656376	0.152837
Pla2g2e	-0.24018	0.502623
Plau	0.211783	0.567455
Pou2f2	-0.03529	0.905025
Prf1	-0.30435	0.324855
Psmb11	0.564156	0.140886
Ptafr	-0.10962	0.701758
Ptger4	-0.2967	0.405215
Ptpn22	-0.43306	0.251726
Ptprc	0.369407	0.38859
Rag1	-0.52379	0.188819
Rag2	-0.66623	0.13128
Runx3	-0.1641	0.573805
Sele	-0.60274	0.033098
Sell	0.562139	0.244942
Selplg	0.132353	0.756574
Slamf1	-0.10996	0.793152
Slamf7	0.091222	0.785125
Spn	0.025582	0.934535
Stat4	-0.25697	0.362694
Tagap	-0.46389	0.158477
Tbx21	-0.20747	0.62087
Tgfb2	0.154547	0.616933
Thy1	0.229543	0.54601
Tigit	-0.82489	0.037478
Tlr1	0.189753	0.642322
Tlr9	-0.38041	0.273607
Tnf	-0.23018	0.510207
Tnfaip6	0.126932	0.740517
Tnfrsf13b	-0.1795	0.607857
Tnfrsf13c	0.301634	0.488817
Tnfrsf17	-0.30832	0.462635
Tnfrsf4	-0.29465	0.270563
Tnfrsf9	-0.36513	0.292058
Tnfsf11	-0.4913	0.319037
Tnfsf13b	0.352754	0.247252
Tnfsf14	-0.00215	0.994317
Tnfsf18	0.002443	0.994307
Tnfsf8	-0.05545	0.890942
Trem1	-0.3624	0.377024
Trem2	0.321841	0.422374
Tslp	-0.07932	0.831132
Vcam1	-0.42826	0.152494
Vtn	-0.36073	0.409089
Xcr1	-0.198	0.670114
