## Extended data 6 for "Lung structural cells are altered by influenza virus leading to rapid immune protection following re-challenge"

### Sheet: Information
			Type of mouse	Detail	Number of mice
			P	Primary X31, lungs taken on day 2	6 individual mice: P1-6, all mice had virus+ areas
			R	Infected with WSN and then 30 days later re-infected with X31, lung taken on day 2	5 individual mice: R1-5, only mice 1,4,5 had sufficient virus+ areas for analysis
			N	Naïve age-matched controls	3 indiv idual mice N1-3
			Slide name	Detail
			X31-Inflam	Cores taken from lung regions with either/or both virus detected by RNAscope, or cell infilitrate detected by H&E
			Non-inflam	Cores taken from lung regions that were virus negative by RNAscope and appear normal by H&E
			REGION_TYPE code	Detail
			ORANGE	Airway with virus
			GREEN	Airway near virus
			PINK	Airway further from virus
			TEAL	dense cells
			PURPLE	airway near cluster
			BROWN	normal_alv
			BLACK	normal_airway
			BLUE	near inflamed airway
			CELL_TYPE	Detail
			EPITHELIAL	Lage airways based on H&E
			IMMUNE	Dense cultures of cells likley to be mix of immune cells including B cells, T cells, and myeloid cells as well as fibroblasts
			MIXED	Mix of cell types
			ALV	Alveolar region - based on H&E
			Raw data	Note
			Extended data 5_ COUNTS	For analysis, data from the same mouse from the same type of region were combined

### Sheet: Sample list
SEGMENTDISPLAYNAME	SLIDENAME	SCANLABEL	ROILABEL	SEGMENTLABEL	AOISURFACEAREA	AOINUCLEICOUNT	ALIGNEDREADS	ROICOMMENTS	ID_1	ID_2	CORE	REGION_TYPE	NOTES	GROUP	MOUSE	SLIDE	CELL_TYPE
X31 Inflam 21/02/24 | 100 P1 Orange | Full ROI	X31 Inflam	X31 Inflam 21/02/24	100 P1 Orange	Full ROI	23408.7	96	1551182	Prim 1 airway virus plus	100	A815/21 P1	B	ORANGE	Airway with virus	P	P1	Inflammed	EPITHELIAL
X31 Inflam 21/02/24 | 101 Prim green | Full ROI	X31 Inflam	X31 Inflam 21/02/24	101 Prim green	Full ROI	15466.8	78	2737168	Prim 1 airway near virus	101	A815/21 P1	B	GREEN	Airway near virus	P	P1	Inflammed	EPITHELIAL
X31 Inflam 21/02/24 | 102 Prim red | Full ROI	X31 Inflam	X31 Inflam 21/02/24	102 Prim red	Full ROI	35506.1	184	1624017	Prim 1 airway far from virus	102	A815/21 P1	B	PINK	Airway further from virus	P	P1	Inflammed	EPITHELIAL
X31 Inflam 21/02/24 | 103 P 1 orange | Full ROI	X31 Inflam	X31 Inflam 21/02/24	103 P 1 orange	Full ROI	25793.3	149	1559145	Prim 1 airway plus virus	103	A815/21 P1	C	ORANGE	Airway with virus	P	P1	Inflammed	EPITHELIAL
X31 Inflam 21/02/24 | 104 P1 orange | Full ROI	X31 Inflam	X31 Inflam 21/02/24	104 P1 orange	Full ROI	18742.8	99	1697695	Prim 1 airway near virus	104	A815/21 P1	C	GREEN	Airway near virus	P	P1	Inflammed	EPITHELIAL
X31 Inflam 21/02/24 | 105 Prim 1 red | Full ROI	X31 Inflam	X31 Inflam 21/02/24	105 Prim 1 red	Full ROI	35164.2	134	2202388	Prim 1 airway far from virus	105	A815/21 P1	C	PINK	Airway further virus	P	P1	Inflammed	EPITHELIAL
X31 Inflam 21/02/24 | 106 P2 orange | Full ROI	X31 Inflam	X31 Inflam 21/02/24	106 P2 orange	Full ROI	14882.1	81	1128780	Airway P2 virus plus	106	A816/21 P2	B	ORANGE	Airway with virus	P	P2	Inflammed	EPITHELIAL
X31 Inflam 21/02/24 | 107 P2 green | Full ROI	X31 Inflam	X31 Inflam 21/02/24	107 P2 green	Full ROI	17528.9	105	2354260	Prim 2 airway near virus	107	A816/21 P2	B	GREEN	Airway near virus	P	P2	Inflammed	EPITHELIAL
X31 Inflam 21/02/24 | 108 red | Full ROI	X31 Inflam	X31 Inflam 21/02/24	108 red	Full ROI	15257.3	109	1382136	Prim 2 airway far from virus	108	A816/21 P2	B	PINK	Airway further from virus	P	P2	Inflammed	EPITHELIAL
X31 Inflam 21/02/24 | 109 P2 orange | Full ROI	X31 Inflam	X31 Inflam 21/02/24	109 P2 orange	Full ROI	7574.6	72	1092364	Prim 2 Airway plus virus (small)	109	A816/21 P2	C	ORANGE	Airway with virus	P	P2	Inflammed	EPITHELIAL
X31 Inflam 21/02/24 | 110 P2 green | Full ROI	X31 Inflam	X31 Inflam 21/02/24	110 P2 green	Full ROI	13955.8	92	2991743	Prim 2 airway near virus	110	A816/21 P2	C	GREEN	Airway near virus	P	P2	Inflammed	EPITHELIAL
X31 Inflam 21/02/24 | 111 P2 red | Full ROI	X31 Inflam	X31 Inflam 21/02/24	111 P2 red	Full ROI	41535.5	143	2121169	Prim 2 airway far from virus	111	A816/21 P2	C	PINK	Airway further from virus	P	P2	Inflammed	EPITHELIAL
X31 Inflam 21/02/24 | 112 P3 orange | Full ROI	X31 Inflam	X31 Inflam 21/02/24	112 P3 orange	Full ROI	35275.8	255	5258403	Prim 3 airway virus plus (lots)	112	A817/21 P3	A	ORANGE	Airway with virus	P	P3	Inflammed	EPITHELIAL
X31 Inflam 21/02/24 | 113 P3 green | Full ROI	X31 Inflam	X31 Inflam 21/02/24	113 P3 green	Full ROI	14412.9	83	3216155	Prim 3 airway near virus	113	A817/21 P3	A	GREEN	Airway near virus	P	P3	Inflammed	EPITHELIAL
X31 Inflam 21/02/24 | 114 P3 orange | Full ROI	X31 Inflam	X31 Inflam 21/02/24	114 P3 orange	Full ROI	9612.1	59	1080690	Prim 3 airway virus plus (low input)	114	A817/21 P3	B	ORANGE	Airway with virus	P	P3	Inflammed	EPITHELIAL
X31 Inflam 21/02/24 | 115 P3 green | Full ROI	X31 Inflam	X31 Inflam 21/02/24	115 P3 green	Full ROI	15490.6	84	1460826	Prim 3 airway near virus	115	A817/21 P3	B	GREEN	Airway near virus	P	P3	Inflammed	EPITHELIAL
X31 Inflam 21/02/24 | 116 P3 red | Full ROI	X31 Inflam	X31 Inflam 21/02/24	116 P3 red	Full ROI	29841.3	120	3108614	Prim 3 airway far from virus	116	A817/21 P3	B	PINK	further from virus	P	P3	Inflammed	EPITHELIAL
X31 Inflam 21/02/24 | 119 P3 red | Full ROI	X31 Inflam	X31 Inflam 21/02/24	119 P3 red	Full ROI	20690.8	131	1351571	Prim 3 alv far from virus	119	A817/21 P3	C	PINK	further from virus	P	P3	Inflammed	EPITHELIAL
X31 Inflam 21/02/24 | 120 P4 orange | Full ROI	X31 Inflam	X31 Inflam 21/02/24	120 P4 orange	Full ROI	12711.8	97	2953473	Prim 4 airway virus plus	120	A818/21 P4	B	ORANGE	Airway with virus	P	P4	Inflammed	EPITHELIAL
X31 Inflam 21/02/24 | 121 P4 green | Full ROI	X31 Inflam	X31 Inflam 21/02/24	121 P4 green	Full ROI	8828.62	95	987893	Prim 4 airway near virus	121	A818/21 P4	B	GREEN	Airway near virus	P	P4	Inflammed	EPITHELIAL
X31 Inflam 21/02/24 | 122 P4 red | Full ROI	X31 Inflam	X31 Inflam 21/02/24	122 P4 red	Full ROI	54479.5	118	2164050	Prim 4 airway far from virus	122	A818/21 P4	B	PINK	further from virus	P	P4	Inflammed	EPITHELIAL
X31 Inflam 21/02/24 | 123 P4 orange | Full ROI	X31 Inflam	X31 Inflam 21/02/24	123 P4 orange	Full ROI	13524.4	94	1704276	Prim 4 airway virus plus	123	A818/21 P4	C	ORANGE	Airway with virus	P	P4	Inflammed	EPITHELIAL
X31 Inflam 21/02/24 | 124 P4 green | Full ROI	X31 Inflam	X31 Inflam 21/02/24	124 P4 green	Full ROI	10146.7	80	1258745	Prim 4airway near virus	124	A818/21 P4	C	GREEN	Airway near virus	P	P4	Inflammed	EPITHELIAL
X31 Inflam 21/02/24 | 125 P4 red | Full ROI	X31 Inflam	X31 Inflam 21/02/24	125 P4 red	Full ROI	15175.7	86	1259893	Prim 4 airway far from virus	125	A818/21 P4	C	PINK	further from virus	P	P4	Inflammed	EPITHELIAL
X31 Inflam 21/02/24 | 126 P5 orange | Full ROI	X31 Inflam	X31 Inflam 21/02/24	126 P5 orange	Full ROI	20471.3	146	2488867	Prim 5 airway virus plus	126	A819/21 P5	A	ORANGE	Airway with virus	P	P5	Inflammed	EPITHELIAL
X31 Inflam 21/02/24 | 127 P5 green | Full ROI	X31 Inflam	X31 Inflam 21/02/24	127 P5 green	Full ROI	26804.1	188	3099000	Prim 5 airway near virus	127	A819/21 P5	A	GREEN	Airway near virus	P	P5	Inflammed	EPITHELIAL
X31 Inflam 21/02/24 | 128 P5 red | Full ROI	X31 Inflam	X31 Inflam 21/02/24	128 P5 red	Full ROI	16428	76	850097	Prim 5 airway far from virus	128	A819/21 P5	A	PINK	further from virus	P	P5	Inflammed	EPITHELIAL
X31 Inflam 21/02/24 | 129 P5 orange | Full ROI	X31 Inflam	X31 Inflam 21/02/24	129 P5 orange	Full ROI	12733.9	82	1532241	Prim 5 airway virus plus	129	A819/21 P5	C	ORANGE	Airway with virus	P	P5	Inflammed	EPITHELIAL
X31 Inflam 21/02/24 | 130 P5 green | Full ROI	X31 Inflam	X31 Inflam 21/02/24	130 P5 green	Full ROI	15547.5	81	1266495	Prim 5 airway near virus	130	A819/21 P5	C	GREEN	Airway near virus	P	P5	Inflammed	EPITHELIAL
X31 Inflam 21/02/24 | 131 P5 red | Full ROI	X31 Inflam	X31 Inflam 21/02/24	131 P5 red	Full ROI	16506	119	1573541	P5 airway far from virus	131	A819/21 P5	C	PINK	further from virus	P	P5	Inflammed	EPITHELIAL
X31 Inflam 21/02/24 | 132 P6 orange | Full ROI	X31 Inflam	X31 Inflam 21/02/24	132 P6 orange	Full ROI	20301.6	166	3476262	Prim 6 airway virus plus	132	A820/21 P6	A	ORANGE	Airway with virus	P	P6	Inflammed	EPITHELIAL
X31 Inflam 21/02/24 | 133 P6 green | Full ROI	X31 Inflam	X31 Inflam 21/02/24	133 P6 green	Full ROI	18083	124	3656470	Prim 6 airway near virus	133	A820/21 P6	A	GREEN	Airway near virus	P	P6	Inflammed	EPITHELIAL
X31 Inflam 21/02/24 | 134 P6 red | Full ROI	X31 Inflam	X31 Inflam 21/02/24	134 P6 red	Full ROI	16301.7	114	2379612	Prim 6 airway far from virus	134	A820/21 P6	A	PINK	further from virus	P	P6	Inflammed	EPITHELIAL
X31 Inflam 21/02/24 | 135 P6 orange | Full ROI	X31 Inflam	X31 Inflam 21/02/24	135 P6 orange	Full ROI	18033.3	148	2104590	Prim 6 airway virus plus (lots)	135	A820/21 P6	C	ORANGE	Airway with virus	P	P6	Inflammed	EPITHELIAL
X31 Inflam 21/02/24 | 136 P6 green | Full ROI	X31 Inflam	X31 Inflam 21/02/24	136 P6 green	Full ROI	18827.8	120	1824534	Prim 6 airway near virus	136	A820/21 P6	C	GREEN	Airway near virus	P	P6	Inflammed	EPITHELIAL
X31 Inflam 21/02/24 | 137 P6 red | Full ROI	X31 Inflam	X31 Inflam 21/02/24	137 P6 red	Full ROI	24323.1	111	1035686	Prim 6 airway-alv far from virus	137	A820/21 P6	C	PINK	further from virus	P	P6	Inflammed	EPITHELIAL
X31 Inflam 21/02/24 | 138 R1 orange | Full ROI	X31 Inflam	X31 Inflam 21/02/24	138 R1 orange	Full ROI	12326.5	109	3164591	Recall 1 airway virus plus	138	A827/21 R1	A	ORANGE	Airway with virus	R	R1	Inflammed	EPITHELIAL
X31 Inflam 21/02/24 | 139 R1 orange | Full ROI	X31 Inflam	X31 Inflam 21/02/24	139 R1 orange	Full ROI	12181.3	85	4420924	Recall 1 airway with virus (little)	139	A827/21 R1	A	ORANGE	Airway with virus	R	R1	Inflammed	EPITHELIAL
X31 Inflam 21/02/24 | 140 R1 green | Full ROI	X31 Inflam	X31 Inflam 21/02/24	140 R1 green	Full ROI	61110.2	207	1498508	Recall 1 airway near virus	140	A827/21 R1	A	GREEN	Airway near virus	R	R1	Inflammed	EPITHELIAL
X31 Inflam 21/02/24 | 141 R1 red | Full ROI	X31 Inflam	X31 Inflam 21/02/24	141 R1 red	Full ROI	41066.6	190	1829956	Recall 1 alv near virus	141	A827/21 R1	A	PINK	Airway further from virus	R	R1	Inflammed	EPITHELIAL
X31 Inflam 21/02/24 | 142 orange | Full ROI	X31 Inflam	X31 Inflam 21/02/24	142 orange	Full ROI	15299.9	103	2589092	Recall 1 airway virus plus (little)	142	A827/21 R1	B	ORANGE	Airway with virus	R	R1	Inflammed	EPITHELIAL
X31 Inflam 21/02/24 | 143 R1 green | Full ROI	X31 Inflam	X31 Inflam 21/02/24	143 R1 green	Full ROI	13555.1	106	978179	Recall 1 airway near virus	143	A827/21 R1	B	GREEN	Airway near virus	R	R1	Inflammed	EPITHELIAL
X31 Inflam 21/02/24 | 144 R1 red | Full ROI	X31 Inflam	X31 Inflam 21/02/24	144 R1 red	Full ROI	15603.1	87	692853	Recall 2 airway far from virus	144	A827/21 R1	B	PINK	Airway further from virus	R	R1	Inflammed	EPITHELIAL
X31 Inflam 21/02/24 | 145 R4 orange | Full ROI	X31 Inflam	X31 Inflam 21/02/24	145 R4 orange	Full ROI	18501.8	171	2224097	Recall 4 airway virus plus	145	A830/21 R4	C	ORANGE	Airway with virus	R	R4	Inflammed	EPITHELIAL
X31 Inflam 21/02/24 | 146 R4 green | Full ROI	X31 Inflam	X31 Inflam 21/02/24	146 R4 green	Full ROI	24795.3	141	1005195	Recall 4 airway near virus	146	A830/21 R4	C	GREEN	Airway near virus	R	R4	Inflammed	EPITHELIAL
X31 Inflam 21/02/24 | 147 R5 orange | Full ROI	X31 Inflam	X31 Inflam 21/02/24	147 R5 orange	Full ROI	32468.1	304	5250812	Recall 5 airway virus plus	147	A831/21 R5	A	ORANGE	Airway with virus	R	R5	Inflammed	EPITHELIAL
X31 Inflam 21/02/24 | 148 R5 green | Full ROI	X31 Inflam	X31 Inflam 21/02/24	148 R5 green	Full ROI	21524	140	2061059	Recall 5 alv near virus	148	A831/21 R5	A	GREEN	Airway near virus	R	R5	Inflammed	EPITHELIAL
X31 Inflam 21/02/24 | 149 R5 red | Full ROI	X31 Inflam	X31 Inflam 21/02/24	149 R5 red	Full ROI	24122	152	2100989	Recall 5 airway far from virus	149	A831/21 R5	A	PINK	Airway further from virus	R	R5	Inflammed	EPITHELIAL
X31 Inflam 21/02/24 | 150 R5 orange | Full ROI	X31 Inflam	X31 Inflam 21/02/24	150 R5 orange	Full ROI	16330.2	167	3156092	Recall 5 maybe airway virus plus	150	A831/21 R5	B	ORANGE	Airway with virus	R	R5	Inflammed	EPITHELIAL
X31 Inflam 21/02/24 | 151 R5 green | Full ROI	X31 Inflam	X31 Inflam 21/02/24	151 R5 green	Full ROI	15510.7	105	2453126	Recall 5 airway near virus	151	A831/21 R5	B	GREEN	Airway near virus	R	R5	Inflammed	EPITHELIAL
X31 Inflam 21/02/24 | 152 R5 red | Full ROI	X31 Inflam	X31 Inflam 21/02/24	152 R5 red	Full ROI	19354.9	129	1454124	Recall 5 airway far from virus	152	A831/21 R5	B	PINK	Airway further from virus	R	R5	Inflammed	EPITHELIAL
X31 Inflam 21/02/24 | 153 R1 red | Full ROI	X31 Inflam	X31 Inflam 21/02/24	153 R1 red	Full ROI	28179.6	330	7712003	dense cells	153	A827/21 R1	A	TEAL	dense cells	R	R1	Inflammed	IMMUNE
X31 Inflam 21/02/24 | 154 R1 red | Full ROI	X31 Inflam	X31 Inflam 21/02/24	154 R1 red	Full ROI	24506.7	276	5173000	dense cells	154	A827/21 R1	A	TEAL	dense cells	R	R1	Inflammed	IMMUNE
X31 Inflam 21/02/24 | 155 R1 purple | Full ROI	X31 Inflam	X31 Inflam 21/02/24	155 R1 purple	Full ROI	14374	94	1722281	airway near cluster	155	A827/21 R1	A	PURPLE	airway near cluster	R	R1	Inflammed	MIXED
X31 Inflam 21/02/24 | 156 R1 purple | Full ROI	X31 Inflam	X31 Inflam 21/02/24	156 R1 purple	Full ROI	9283.81	75	1018051	airway near cluster	156	A827/21 R1	A	PURPLE	airway near cluster	R	R1	Inflammed	MIXED
X31 Inflam 21/02/24 | 157 R1 red | Full ROI	X31 Inflam	X31 Inflam 21/02/24	157 R1 red	Full ROI	30864.7	346	4680734	dense cells	157	A827/21 R1	B	TEAL	dense cells	R	R1	Inflammed	IMMUNE
X31 Inflam 21/02/24 | 158 R1 red | Full ROI	X31 Inflam	X31 Inflam 21/02/24	158 R1 red	Full ROI	25403.7	295	3186223	dense cells	158	A827/21 R1	B	TEAL	dense cells	R	R1	Inflammed	IMMUNE
X31 Inflam 21/02/24 | 159 R1 purple | Full ROI	X31 Inflam	X31 Inflam 21/02/24	159 R1 purple	Full ROI	14973.2	101	1856032	airway near cluster	159	A827/21 R1	B	PURPLE	airway near cluster	R	R1	Inflammed	MIXED
X31 Inflam 21/02/24 | 160 R1 purple | Full ROI	X31 Inflam	X31 Inflam 21/02/24	160 R1 purple	Full ROI	22298.5	156	2543684	airway near cluster	160	A827/21 R1	B	PURPLE	airway near cluster	R	R1	Inflammed	MIXED
X31 Inflam 21/02/24 | 161 R2 red | Full ROI	X31 Inflam	X31 Inflam 21/02/24	161 R2 red	Full ROI	27471.8	289	5705169	dense cluster	161	A828/21 R2	C	TEAL	dense cells	R	R2	Inflammed	IMMUNE
X31 Inflam 21/02/24 | 162 R2 red | Full ROI	X31 Inflam	X31 Inflam 21/02/24	162 R2 red	Full ROI	28179.6	316	5458975	dense cluster	162	A828/21 R2	C	TEAL	dense cells	R	R2	Inflammed	IMMUNE
X31 Inflam 21/02/24 | 163 R2 purple | Full ROI	X31 Inflam	X31 Inflam 21/02/24	163 R2 purple	Full ROI	21617.3	150	1527730	airway near cluster	163	A828/21 R2	C	PURPLE	airway near cluster	R	R2	Inflammed	MIXED
X31 Inflam 21/02/24 | 164 R2 purple | Full ROI	X31 Inflam	X31 Inflam 21/02/24	164 R2 purple	Full ROI	14320.7	105	1446438	airway near cluster	164	A828/21 R2	C	PURPLE	airway near cluster	R	R2	Inflammed	MIXED
X31 Inflam 21/02/24 | 165 R2 red | Full ROI	X31 Inflam	X31 Inflam 21/02/24	165 R2 red	Full ROI	30879.1	326	3305040	dense cells	165	A828/21 R2	C2	TEAL	dense cells	R	R2	Inflammed	IMMUNE
X31 Inflam 21/02/24 | 166 R2 red | Full ROI	X31 Inflam	X31 Inflam 21/02/24	166 R2 red	Full ROI	16081.5	164	2195336	dense cells	166	A828/21 R2	C2	TEAL	dense cells	R	R2	Inflammed	IMMUNE
X31 Inflam 21/02/24 | 167 R2 purple | Full ROI	X31 Inflam	X31 Inflam 21/02/24	167 R2 purple	Full ROI	12798	90	888123	airway near cluster	167	A828/21 R2	C2	PURPLE	airway near cluster	R	R2	Inflammed	MIXED
X31 Inflam 21/02/24 | 168 R2 purple | Full ROI	X31 Inflam	X31 Inflam 21/02/24	168 R2 purple	Full ROI	16414.3	108	1160688	airway near cluster	168	A828/21 R2	C2	PURPLE	airway near cluster	R	R2	Inflammed	MIXED
X31 Inflam 21/02/24 | 169 R3 red | Full ROI	X31 Inflam	X31 Inflam 21/02/24	169 R3 red	Full ROI	18106.5	161	1718970	dense cells	169	A829/21 R3	A	TEAL	dense cells	R	R3	Inflammed	IMMUNE
X31 Inflam 21/02/24 | 170 R3 purple | Full ROI	X31 Inflam	X31 Inflam 21/02/24	170 R3 purple	Full ROI	17951	100	1530626	airway near virus	171	A829/21 R3	A	TEAL	dense cells	R	R3	Inflammed	IMMUNE
X31 Inflam 21/02/24 | 171 R3 red | Full ROI	X31 Inflam	X31 Inflam 21/02/24	171 R3 red	Full ROI	13338.2	138	1459210	dense cells	170	A829/21 R3	A	PURPLE	airway near cluster	R	R3	Inflammed	MIXED
X31 Inflam 21/02/24 | 172 R3 purple | Full ROI	X31 Inflam	X31 Inflam 21/02/24	172 R3 purple	Full ROI	8543.48	73	778198	airway near cluster	172	A829/21 R3	A	PURPLE	airway near cluster	R	R3	Inflammed	MIXED
X31 Inflam 21/02/24 | 173 R3 red | Full ROI	X31 Inflam	X31 Inflam 21/02/24	173 R3 red	Full ROI	16069.7	150	2017929	dense cells	173	A829/21 R3	B	PURPLE	airway near cluster	R	R3	Inflammed	MIXED
X31 Inflam 21/02/24 | 175 R4 red | Full ROI	X31 Inflam	X31 Inflam 21/02/24	175 R4 red	Full ROI	10701	132	1665592	dense cells	175	A830/21 R4	A	TEAL	dense cells	R	R4	Inflammed	IMMUNE
X31 Inflam 21/02/24 | 176 R4 red | Full ROI	X31 Inflam	X31 Inflam 21/02/24	176 R4 red	Full ROI	9419.83	85	689840	dense cells	176	A830/21 R4	A	TEAL	dense cells	R	R4	Inflammed	IMMUNE
X31 Inflam 21/02/24 | 177 R4 purple | Full ROI	X31 Inflam	X31 Inflam 21/02/24	177 R4 purple	Full ROI	12415.7	66	883309	airway near cluster	177	A830/21 R4	A	PURPLE	airway near cluster	R	R4	Inflammed	MIXED
X31 Inflam 21/02/24 | 178 R4 purple | Full ROI	X31 Inflam	X31 Inflam 21/02/24	178 R4 purple	Full ROI	16358	61	466854	airway near cluster	178	A830/21 R4	A	PURPLE	airway near cluster	R	R4	Inflammed	MIXED
X31 Inflam 21/02/24 | 179 R4 red | Full ROI	X31 Inflam	X31 Inflam 21/02/24	179 R4 red	Full ROI	13163.3	133	1280770	dense cells	179	A830/21 R4	B	TEAL	dense cells	R	R4	Inflammed	IMMUNE
X31 Inflam 21/02/24 | 180 R4 purple | Full ROI	X31 Inflam	X31 Inflam 21/02/24	180 R4 purple	Full ROI	9707.2	73	1328567	airway near cluster	180	A830/21 R4	B	PURPLE	airway near cluster	R	R4	Inflammed	MIXED
X31 Inflam 21/02/24 | 181 R5 red | Full ROI	X31 Inflam	X31 Inflam 21/02/24	181 R5 red	Full ROI	19677.6	199	2634111	dense cells	181	A831/21 R5	A	TEAL	dense cells	R	R5	Inflammed	IMMUNE
X31 Inflam 21/02/24 | 182 R5 red | Full ROI	X31 Inflam	X31 Inflam 21/02/24	182 R5 red	Full ROI	19470.8	218	3277635	dense cells	182	A831/21 R5	A	TEAL	dense cells	R	R5	Inflammed	IMMUNE
X31 Inflam 21/02/24 | 183 R5 purple | Full ROI	X31 Inflam	X31 Inflam 21/02/24	183 R5 purple	Full ROI	10394.5	94	715233	airway near cluster	183	A831/21 R5	A	PURPLE	airway near cluster	R	R5	Inflammed	MIXED
X31 Inflam 21/02/24 | 184 R5 purple | Full ROI	X31 Inflam	X31 Inflam 21/02/24	184 R5 purple	Full ROI	11678.2	74	897225	airway near cluster	184	A831/21 R5	A	PURPLE	airway near cluster	R	R5	Inflammed	MIXED
X31 Inflam 21/02/24 | 185 R5 red | Full ROI	X31 Inflam	X31 Inflam 21/02/24	185 R5 red	Full ROI	9132.45	124	1361477	dense cells	185	A831/21 R5	B	TEAL	dense cells	R	R5	Inflammed	IMMUNE
X31 Inflam 21/02/24 | 186 R5 purple | Full ROI	X31 Inflam	X31 Inflam 21/02/24	186 R5 purple	Full ROI	20830.2	121	943020	airway near virus	186	A831/21 R5	B	PURPLE	airway near cluster	R	R5	Inflammed	MIXED
Non-Inflam 21/02/24 | 001 N1 black | Full ROI	Non-Inflam	Non-Inflam 21/02/24	001 N1 black	Full ROI	41913.3	174	1441995	normal alv	1	A809/21 N1	A	BROWN	normal_alv	N	N1	Non_Inflammed	ALV
Non-Inflam 21/02/24 | 002 N1 black | Full ROI	Non-Inflam	Non-Inflam 21/02/24	002 N1 black	Full ROI	58383	171	2622870	normal alv	2	A809/21 N1	A	BROWN	normal_alv	N	N1	Non_Inflammed	ALV
Non-Inflam 21/02/24 | 003 N1 black 002 | Full ROI	Non-Inflam	Non-Inflam 21/02/24	003 N1 black 002	Full ROI	88514.7	278	3595748	normal airway	3	A809/21 N1	B	BLACK	normal_airway	N	N1	Non_Inflammed	EPITHELIAL
Non-Inflam 21/02/24 | 004 N1 black 002 | Full ROI	Non-Inflam	Non-Inflam 21/02/24	004 N1 black 002	Full ROI	90432.2	294	3780451	normal alv	4	A809/21 N1	B	BLACK	normal_airway	N	N1	Non_Inflammed	EPITHELIAL
Non-Inflam 21/02/24 | 005 N1 black | Full ROI	Non-Inflam	Non-Inflam 21/02/24	005 N1 black	Full ROI	74785.6	290	3293153	normal airway	5	A809/21 N1	C	BLACK	normal_airway	N	N1	Non_Inflammed	EPITHELIAL
Non-Inflam 21/02/24 | 006 N1 black | Full ROI	Non-Inflam	Non-Inflam 21/02/24	006 N1 black	Full ROI	64331.5	251	4320274	normal airway	6	A809/21 N1	C	BROWN	normal_alv	N	N1	Non_Inflammed	ALV
Non-Inflam 21/02/24 | 007 N2 black | Full ROI	Non-Inflam	Non-Inflam 21/02/24	007 N2 black	Full ROI	74417.7	251	2451233	Normal aiv	7	A810/21 N2	A	BROWN	normal_alv	N	N2	Non_Inflammed	ALV
Non-Inflam 21/02/24 | 008 N2 black 002 | Full ROI	Non-Inflam	Non-Inflam 21/02/24	008 N2 black 002	Full ROI	71340.4	249	4805698	Normal alv	8	A810/21 N2	A	BLACK	normal_airway	N	N2	Non_Inflammed	EPITHELIAL
Non-Inflam 21/02/24 | 009 N2 black | Full ROI	Non-Inflam	Non-Inflam 21/02/24	009 N2 black	Full ROI	54015.9	189	2603632	normal alv	9	A810/21 N2	B	BROWN	normal_alv	N	N2	Non_Inflammed	ALV
Non-Inflam 21/02/24 | 010 N2 black | Full ROI	Non-Inflam	Non-Inflam 21/02/24	010 N2 black	Full ROI	38481.2	161	6294668	normal airway	10	A810/21 N2	B	BLACK	normal_airway	N	N2	Non_Inflammed	EPITHELIAL
Non-Inflam 21/02/24 | 011 N2 black | Full ROI	Non-Inflam	Non-Inflam 21/02/24	011 N2 black	Full ROI	44589.2	267	3174958	normal alv	11	A810/21 N2	C	BROWN	normal_alv	N	N2	Non_Inflammed	ALV
Non-Inflam 21/02/24 | 012 N3 black 002 | Full ROI	Non-Inflam	Non-Inflam 21/02/24	012 N3 black 002	Full ROI	55112.6	259	3117313	normal airway	12	A810/21 N2	C	BLACK	normal_airway	N	N2	Non_Inflammed	EPITHELIAL
Non-Inflam 21/02/24 | 013 N3 black | Full ROI	Non-Inflam	Non-Inflam 21/02/24	013 N3 black	Full ROI	80730.9	332	4576273	normal alv	13	A811/21 N3	A	BROWN	normal_alv	N	N3	Non_Inflammed	ALV
Non-Inflam 21/02/24 | 014 N3 black | Full ROI	Non-Inflam	Non-Inflam 21/02/24	014 N3 black	Full ROI	51482.3	259	3156793	normal airway	14	A811/21 N3	A	BLACK	normal_airway	N	N3	Non_Inflammed	EPITHELIAL
Non-Inflam 21/02/24 | 015 N3 black | Full ROI	Non-Inflam	Non-Inflam 21/02/24	015 N3 black	Full ROI	75563	335	4166990	normal alv	15	A811/21 N3	B	BROWN	normal_alv	N	N3	Non_Inflammed	ALV
Non-Inflam 21/02/24 | 016 N3 black | Full ROI	Non-Inflam	Non-Inflam 21/02/24	016 N3 black	Full ROI	66596.2	262	5969824	normal airway	16	A811/21 N3	B	BLACK	normal_airway	N	N3	Non_Inflammed	EPITHELIAL
Non-Inflam 21/02/24 | 017 N3 black | Full ROI	Non-Inflam	Non-Inflam 21/02/24	017 N3 black	Full ROI	51709.5	321	2418028	Normal aiv	17	A811/21 N3	C	BROWN	normal_alv	N	N3	Non_Inflammed	ALV
Non-Inflam 21/02/24 | 018 N3 black | Full ROI	Non-Inflam	Non-Inflam 21/02/24	018 N3 black	Full ROI	53799.8	258	3817131	Normal airway	18	A811/21 N3	C	BLACK	normal_airway	N	N3	Non_Inflammed	EPITHELIAL
Non-Inflam 21/02/24 | 019 P1 black | Full ROI	Non-Inflam	Non-Inflam 21/02/24	019 P1 black	Full ROI	58366.1	279	2545175	Normal alv	19	A815/21 P1	A	BROWN	normal_alv	P	P1	Non_Inflammed	ALV
Non-Inflam 21/02/24 | 020 P1 black | Full ROI	Non-Inflam	Non-Inflam 21/02/24	020 P1 black	Full ROI	35759	168	2745033	normal airway	20	A815/21 P1	A	BLACK	normal_airway	P	P1	Non_Inflammed	EPITHELIAL
Non-Inflam 21/02/24 | 021 P1 black | Full ROI	Non-Inflam	Non-Inflam 21/02/24	021 P1 black	Full ROI	58383	212	4237267	Normal alv	21	A815/21 P1	B	BROWN	normal_alv	P	P1	Non_Inflammed	ALV
Non-Inflam 21/02/24 | 022 P1 black | Full ROI	Non-Inflam	Non-Inflam 21/02/24	022 P1 black	Full ROI	21794.2	130	5680244	normal airway	22	A815/21 P1	B	BLACK	normal_airway	P	P1	Non_Inflammed	EPITHELIAL
Non-Inflam 21/02/24 | 023 P1 black | Full ROI	Non-Inflam	Non-Inflam 21/02/24	023 P1 black	Full ROI	46080.4	217	2060147	normal alv	23	A815/21 P1	C	BROWN	normal_alv	P	P1	Non_Inflammed	ALV
Non-Inflam 21/02/24 | 024 P1 black | Full ROI	Non-Inflam	Non-Inflam 21/02/24	024 P1 black	Full ROI	53226.6	228	3629511	Normal airway	24	A815/21 P1	C	BLACK	normal_airway	P	P1	Non_Inflammed	EPITHELIAL
Non-Inflam 21/02/24 | 025 P2 black | Full ROI	Non-Inflam	Non-Inflam 21/02/24	025 P2 black	Full ROI	42208.7	207	2725567	normal alv	25	A816/21 P2	A	BROWN	normal_alv	P	P2	Non_Inflammed	ALV
Non-Inflam 21/02/24 | 026 P2 black | Full ROI	Non-Inflam	Non-Inflam 21/02/24	026 P2 black	Full ROI	164657	534	9632585	Normal airway	26	A816/21 P2	A	BLACK	normal_airway	P	P2	Non_Inflammed	EPITHELIAL
Non-Inflam 21/02/24 | 027 P2 black | Full ROI	Non-Inflam	Non-Inflam 21/02/24	027 P2 black	Full ROI	44866.3	207	3153853	Normal alv	27	A816/21 P2	B	BROWN	normal_alv	P	P2	Non_Inflammed	ALV
Non-Inflam 21/02/24 | 028 P2 black | Full ROI	Non-Inflam	Non-Inflam 21/02/24	028 P2 black	Full ROI	59907.5	315	16062909	Normal airway	28	A816/21 P2	B	BLACK	normal_airway	P	P2	Non_Inflammed	EPITHELIAL
Non-Inflam 21/02/24 | 029 P2 black | Full ROI	Non-Inflam	Non-Inflam 21/02/24	029 P2 black	Full ROI	44866.3	173	2050350	Normal alv	29	A816/21 P2	C	BROWN	normal_alv	P	P2	Non_Inflammed	ALV
Non-Inflam 21/02/24 | 030 P2 black | Full ROI	Non-Inflam	Non-Inflam 21/02/24	030 P2 black	Full ROI	75124.6	257	4619797	Normal airway	30	A816/21 P2	C	BLACK	normal_airway	P	P2	Non_Inflammed	EPITHELIAL
Non-Inflam 21/02/24 | 031 P3 black | Full ROI	Non-Inflam	Non-Inflam 21/02/24	031 P3 black	Full ROI	45182.5	182	3969303	Normal alv	31	A817/21 P3	A	BROWN	normal_alv	P	P3	Non_Inflammed	ALV
Non-Inflam 21/02/24 | 032 P3 black | Full ROI	Non-Inflam	Non-Inflam 21/02/24	032 P3 black	Full ROI	51591.4	196	6993528	Normal airway	32	A817/21 P3	A	BLACK	normal_airway	P	P3	Non_Inflammed	EPITHELIAL
Non-Inflam 21/02/24 | 033 P3 black | Full ROI	Non-Inflam	Non-Inflam 21/02/24	033 P3 black	Full ROI	51709.5	259	5891660	Normal alv	33	A817/21 P3	B	BROWN	normal_alv	P	P3	Non_Inflammed	ALV
Non-Inflam 21/02/24 | 034 p3 black | Full ROI	Non-Inflam	Non-Inflam 21/02/24	034 p3 black	Full ROI	34232.9	182	6155216	Normal airway	34	A817/21 P3	B	BLACK	normal_airway	P	P3	Non_Inflammed	EPITHELIAL
Non-Inflam 21/02/24 | 035 P3 black | Full ROI	Non-Inflam	Non-Inflam 21/02/24	035 P3 black	Full ROI	43102.1	226	2497664	normal alv	35	A817/21 P3	C	BROWN	normal_alv	P	P3	Non_Inflammed	ALV
Non-Inflam 21/02/24 | 036 P3 black | Full ROI	Non-Inflam	Non-Inflam 21/02/24	036 P3 black	Full ROI	28493.3	176	5552810	normal airway	36	A817/21 P3	C	BLACK	normal_airway	P	P3	Non_Inflammed	EPITHELIAL
Non-Inflam 21/02/24 | 037 P4 orange | Full ROI	Non-Inflam	Non-Inflam 21/02/24	037 P4 orange	Full ROI	14524.8	77	2348194	airway virus plus	37	A818/21 P4	A	ORANGE	airway virus plus	P	P4	Non_Inflammed	EPITHELIAL
Non-Inflam 21/02/24 | 038 P4 green | Full ROI	Non-Inflam	Non-Inflam 21/02/24	038 P4 green	Full ROI	12360.4	83	3075152	airway near virus	38	A818/21 P4	A	GREEN	airway near virus	P	P4	Non_Inflammed	EPITHELIAL
Non-Inflam 21/02/24 | 039 P4 black | Full ROI	Non-Inflam	Non-Inflam 21/02/24	039 P4 black	Full ROI	32901.9	134	1515844	normal alv	39	A818/21 P4	B	BROWN	normal_alv	P	P4	Non_Inflammed	ALV
Non-Inflam 21/02/24 | 040 P4 black | Full ROI	Non-Inflam	Non-Inflam 21/02/24	040 P4 black	Full ROI	42425.1	263	7069381	normal airway	40	A818/21 P4	B	BLACK	normal_airway	P	P4	Non_Inflammed	EPITHELIAL
Non-Inflam 21/02/24 | 041 P4 black | Full ROI	Non-Inflam	Non-Inflam 21/02/24	041 P4 black	Full ROI	49164.4	213	3599527	normal alv	41	A818/21 P4	C	BROWN	normal_alv	P	P4	Non_Inflammed	ALV
Non-Inflam 21/02/24 | 042 P4 black | Full ROI	Non-Inflam	Non-Inflam 21/02/24	042 P4 black	Full ROI	31163.6	120	12303711	normal airway	42	A818/21 P4	C	BLACK	normal_airway	P	P4	Non_Inflammed	EPITHELIAL
Non-Inflam 21/02/24 | 043 P5 black | Full ROI	Non-Inflam	Non-Inflam 21/02/24	043 P5 black	Full ROI	54330.7	227	3179567	normal alv	43	A819/21 P5	A	BROWN	normal_alv	P	P5	Non_Inflammed	ALV
Non-Inflam 21/02/24 | 044 P5 black | Full ROI	Non-Inflam	Non-Inflam 21/02/24	044 P5 black	Full ROI	50517.4	262	5670174	normal airway	44	A819/21 P5	A	BLACK	normal_airway	P	P5	Non_Inflammed	EPITHELIAL
Non-Inflam 21/02/24 | 045 P5 black | Full ROI	Non-Inflam	Non-Inflam 21/02/24	045 P5 black	Full ROI	60433.6	373	11232993	normal alv	45	A819/21 P5	B	BROWN	normal_alv	P	P5	Non_Inflammed	ALV
Non-Inflam 21/02/24 | 046 P5 black | Full ROI	Non-Inflam	Non-Inflam 21/02/24	046 P5 black	Full ROI	50389.4	226	5538422	normal airway	46	A819/21 P5	B	BLACK	normal_airway	P	P5	Non_Inflammed	EPITHELIAL
Non-Inflam 21/02/24 | 047 P5 black | Full ROI	Non-Inflam	Non-Inflam 21/02/24	047 P5 black	Full ROI	29135.3	137	1678904	normal alv	47	A819/21 P5	C	BROWN	normal_alv	P	P5	Non_Inflammed	ALV
Non-Inflam 21/02/24 | 048 P5 black | Full ROI	Non-Inflam	Non-Inflam 21/02/24	048 P5 black	Full ROI	27817.9	160	5954000	normal alv	48	A819/21 P5	C	BLACK	normal_airway	P	P5	Non_Inflammed	EPITHELIAL
Non-Inflam 21/02/24 | 049 P6 black | Full ROI	Non-Inflam	Non-Inflam 21/02/24	049 P6 black	Full ROI	28167.7	134	5609021	normal airway	49	A820/21 P6	A	BLACK	normal_airway	P	P6	Non_Inflammed	EPITHELIAL
Non-Inflam 21/02/24 | 050 P6 black | Full ROI	Non-Inflam	Non-Inflam 21/02/24	050 P6 black	Full ROI	47008.7	186	5949391	normal airway	50	A820/21 P6	A	BLACK	normal_airway	P	P6	Non_Inflammed	EPITHELIAL
Non-Inflam 21/02/24 | 051 P6 black | Full ROI	Non-Inflam	Non-Inflam 21/02/24	051 P6 black	Full ROI	36313.6	200	4575663	normal alv	51	A820/21 P6	B	BROWN	normal_alv	P	P6	Non_Inflammed	ALV
Non-Inflam 21/02/24 | 052 P6 black | Full ROI	Non-Inflam	Non-Inflam 21/02/24	052 P6 black	Full ROI	48556.8	308	3538146	normal alv	52	A820/21 P6	B	BROWN	normal_alv	P	P6	Non_Inflammed	ALV
Non-Inflam 21/02/24 | 053 P6 orange | Full ROI	Non-Inflam	Non-Inflam 21/02/24	053 P6 orange	Full ROI	29398.4	149	2049292	vessel with virus	53	A820/21 P6	C	ORANGE	?vessel with virus	P	P6	Non_Inflammed	EPITHELIAL
Non-Inflam 21/02/24 | 054 P6 green | Full ROI	Non-Inflam	Non-Inflam 21/02/24	054 P6 green	Full ROI	21779.5	115	5933011	airway near vessel	54	A820/21 P6	C	GREEN	airway near vessel	P	P6	Non_Inflammed	EPITHELIAL
Non-Inflam 21/02/24 | 055 R1 black | Full ROI	Non-Inflam	Non-Inflam 21/02/24	055 R1 black	Full ROI	49495.3	198	3422588	normal alv	55	A827/21 R1	A	BROWN	normal_alv	R	R1	Non_Inflammed	ALV
Non-Inflam 21/02/24 | 056 R1 black | Full ROI	Non-Inflam	Non-Inflam 21/02/24	056 R1 black	Full ROI	27694.3	137	2927156	normal airway	56	A827/21 R1	A	BLACK	normal_airway	R	R1	Non_Inflammed	EPITHELIAL
Non-Inflam 21/02/24 | 057 R1 black | Full ROI	Non-Inflam	Non-Inflam 21/02/24	057 R1 black	Full ROI	37142.4	185	2662613	normal alv	57	A827/21 R1	B	BROWN	normal_alv	R	R1	Non_Inflammed	ALV
Non-Inflam 21/02/24 | 058 R1 black | Full ROI	Non-Inflam	Non-Inflam 21/02/24	058 R1 black	Full ROI	31233.3	143	7451410	normal airway	58	A827/21 R1	B	BLACK	normal_airway	R	R1	Non_Inflammed	EPITHELIAL
Non-Inflam 21/02/24 | 059 R2 yellow | Full ROI	Non-Inflam	Non-Inflam 21/02/24	059 R2 yellow	Full ROI	42922.6	171	4812095	airway at inflammation	59	A828/21 R2	A	PURPLE	airway at inflammation	R	R2	Non_Inflammed	MIXED
Non-Inflam 21/02/24 | 060 R2 blue | Full ROI	Non-Inflam	Non-Inflam 21/02/24	060 R2 blue	Full ROI	17706.5	113	3655369	near inflammed airway	60	A828/21 R2	A	BLUE	near infammed airway	R	R2	Non_Inflammed	EPITHELIAL
Non-Inflam 21/02/24 | 061 R2 black | Full ROI	Non-Inflam	Non-Inflam 21/02/24	061 R2 black	Full ROI	18333	120	2083304	normal airway	61	A828/21 R2	B	BROWN	normal_alv	R	R2	Non_Inflammed	ALV
Non-Inflam 21/02/24 | 062 R2 black | Full ROI	Non-Inflam	Non-Inflam 21/02/24	062 R2 black	Full ROI	40204.1	189	4545343	normal alv	62	A828/21 R2	B	BLACK	normal_airway	R	R2	Non_Inflammed	EPITHELIAL
Non-Inflam 21/02/24 | 063 R3 black | Full ROI	Non-Inflam	Non-Inflam 21/02/24	063 R3 black	Full ROI	31606.9	192	1346432	normal alv	63	A829/21 R3	A	BROWN	normal_alv	R	R3	Non_Inflammed	ALV
Non-Inflam 21/02/24 | 064 R3 black | Full ROI	Non-Inflam	Non-Inflam 21/02/24	064 R3 black	Full ROI	24335.8	116	4276851	norrnal airway	64	A829/21 R3	A	BLACK	normal_airway	R	R3	Non_Inflammed	EPITHELIAL
Non-Inflam 21/02/24 | 065 R3 black | Full ROI	Non-Inflam	Non-Inflam 21/02/24	065 R3 black	Full ROI	53030.7	267	4387488	normal alv	65	A829/21 R3	B	BROWN	normal_alv	R	R3	Non_Inflammed	ALV
Non-Inflam 21/02/24 | 066 R3 black | Full ROI	Non-Inflam	Non-Inflam 21/02/24	066 R3 black	Full ROI	17972.1	95	1924618	normal airway	66	A829/21 R3	B	BLACK	normal_airway	R	R3	Non_Inflammed	EPITHELIAL
Non-Inflam 21/02/24 | 067 R4 yellow | Full ROI	Non-Inflam	Non-Inflam 21/02/24	067 R4 yellow	Full ROI	14732.4	100	1828263	inflammed airway	67	A830/21 R4	A	PURPLE	inflammed airway	R	R4	Non_Inflammed	MIXED
Non-Inflam 21/02/24 | 068 R4 blue | Full ROI	Non-Inflam	Non-Inflam 21/02/24	068 R4 blue	Full ROI	10590.9	50	2609883	near inflammed airway	68	A830/21 R4	A	BLUE	near inflamed airway	R	R4	Non_Inflammed	EPITHELIAL
Non-Inflam 21/02/24 | 069 R4 blue | Full ROI	Non-Inflam	Non-Inflam 21/02/24	069 R4 blue	Full ROI	27018.6	152	1704075	near inflammed airway	69	A830/21 R4	B	BLUE	near inflamed airway	R	R4	Non_Inflammed	EPITHELIAL
Non-Inflam 21/02/24 | 070 R4 yellow | Full ROI	Non-Inflam	Non-Inflam 21/02/24	070 R4 yellow	Full ROI	17870.6	141	2019380	inflammed airway	70	A830/21 R4	B	PURPLE	inflamed airway	R	R4	Non_Inflammed	MIXED
Non-Inflam 21/02/24 | 071 R5 yellow | Full ROI	Non-Inflam	Non-Inflam 21/02/24	071 R5 yellow	Full ROI	21521.9	145	1875406	inflamed airway	71	¬† A831/21 R5	A	PURPLE	inflamed airway	R	R5	Non_Inflammed	MIXED
Non-Inflam 21/02/24 | 072 R5 blue | Full ROI	Non-Inflam	Non-Inflam 21/02/24	072 R5 blue	Full ROI	21060.6	77	1933044	near inflammed airway	72	¬† A831/21 R5	A	BLUE	near inflamed airway	R	R5	Non_Inflammed	EPITHELIAL
Non-Inflam 21/02/24 | 073 R5 orange | Full ROI	Non-Inflam	Non-Inflam 21/02/24	073 R5 orange	Full ROI	16253.6	97	2413933	airway with virus	73	¬† A831/21 R5	B	ORANGE	Airway with virus	R	R5	Non_Inflammed	EPITHELIAL
Non-Inflam 21/02/24 | 074 R4 green | Full ROI	Non-Inflam	Non-Inflam 21/02/24	074 R4 green	Full ROI	14550	77	5000529	airway near virus	74	¬† A831/21 R5	B	GREEN	airway near virus	R	R5	Non_Inflammed	EPITHELIAL
